# Physiological and molecular responses to combinatorial iron and phosphate deficiencies in hexaploid wheat seedlings

**DOI:** 10.1101/2020.05.26.117101

**Authors:** Gazaldeep Kaur, Vishnu Shukla, Varsha Meena, Anil Kumar, Deepshikha Tyagi, Jagtar Singh, Pramod Kaitheri Kandoth, Shrikant Mantri, Hatem Rouached, Ajay Kumar Pandey

**Author notes:** Corresponding author* Dr. Ajay K Pandey, Scientist-F. National Agri-Food Biotechnology Institute (Department of Biotechnology), Sector 81, Knowledge City, Mohali-140306, Punjab, India. Both the authors contributed equally (Gazaldeep Kaur, Vishnu Shukla).

## Abstract

Iron (Fe) and phosphorus (P) are the essential mineral nutrient for plant growth and development. However, the molecular interaction of the Fe and P pathways in crops remained largely obscure. In this study, we provide a comprehensive physiological and molecular analysis of hexaploid wheat response to single (Fe, P) and its combinatorial deficiencies. Our data showed that inhibition of the primary root growth occurs in response to Fe deficiency; however, growth was rescued when combinatorial deficiencies occurred. Analysis of RNAseq revealed that distinct molecular rearrangements during combined deficiencies with predominance for genes related to metabolic pathways and secondary metabolite biosynthesis primarily include genes for UDP-glycosyltransferase, cytochrome-P450s, and glutathione metabolism. Interestingly, the Fe-responsive cis-regulatory elements in the roots in Fe stress conditions were enriched compared to the combined stress. Our metabolome data also revealed the accumulation of distinct metabolites such as amino-isobutyric acid, arabinonic acid, and aconitic acid in the combined stress environment. Overall, these results are essential in developing new strategies to improve the resilience of crops in limited nutrients.

**HIGHLIGHTS:**

- This study was performed to understand the molecular changes occurring during the interaction of Phosphorus (P) and Iron (Fe) in hexaploid wheat roots.
- P and Fe show cross-talk as Fe deficiency-induced phenotype that was restored by the withdrawal of P.
- A total of 2780 differentially expressed genes were identified in the roots with the combined –Fe–P deficiencies with predominance for UDP-glycosyltransferases, cytochrome-450 and glutathione-S-transferases transcripts.
- The metabolomic changes identified the importance of amino-isobutyric acid, arabinonic acid and aconitic acid during dual deficiency
- This work provides a comprehensive insight to understand the molecular rearrangements occurring in wheat roots during Fe and P interaction.
