## Supplementary material for "Physiological and molecular responses to combinatorial iron and phosphate deficiencies in hexaploid wheat seedlings": TableS6.xlsx

### Sheet: Sheet1
Table S6: List of Auxin homeostasis related genes. Genes involved in Auxin biosynthesis were shortlisted using orthologs from rice obtained using KOBAS annotation tool, while other genes involved in degradation, signal transduction and auxin responsive genes were identified using MapMan.
Name	Mapman Bin	ID	(-P)LFC	(-Fe)LFC	(-Fe-P)LFC	Description	Pfam-IDs	Interpro-IDs	GO-IDs	Case	Rice ortholog	Definition (RAP-DB)	KO ID	Pathway	Pfam
Similar to esterase PIR7A	hormone metabolism.auxin	TraesCS4D02G119900	-4.21	-1.08	1.04	Methyl esterase 17	PF12697: Alpha/beta hydrolase family	IPR000073: Alpha/beta hydrolase fold-1; IPR029058: Alpha/Beta hydrolase fold		PdownFEdownDUALup	dosa:Os12t0117200-00|Os12g0117200|http://www.genome.jp/dbget-bin/www_bget?dosa:Os12t0117200-00	(RAP-DB) Similar to esterase PIR7A.	NF	NF	Pfam: Abhydrolase_6 Abhydrolase_1 Hydrolase_4 Ser_hydrolase
TaTAR3.1-3A	hormone metabolism.auxin.synthesis	TraesCS3A02G244700	NC	-1.34	NC	Tryptophan aminotransferase-like protein	PF04864: Allinase	IPR006947: EGF-like, alliinase; IPR006948: Alliinase, C-terminal; IPR015421: Pyridoxal phosphate-dependent transferase, major region, subdomain 1; IPR015422: Pyridoxal phosphate-dependent transferase, subdomain 2; IPR015424: Pyridoxal phosphate-dependent transferase	GO:0003824 MF: catalytic activity;GO:0016846 MF: carbon-sulfur lyase activity	FEdown	dosa:Os01t0717700-01|Os01g0717700|http://www.genome.jp/dbget-bin/www_bget?dosa:Os01t0717700-01	(RAP-DB) EGF-like, alliinase domain containing protein.	NF	NF	Pfam: Alliinase_C EGF_alliinase Aminotran_1_2
TaTAR3.1-3B	hormone metabolism.auxin.synthesis	TraesCS3B02G275200	-1.97	NC	NC	Tryptophan aminotransferase	PF04863: Alliinase EGF-like domain; PF04864: Allinase	IPR006947: EGF-like, alliinase; IPR006948: Alliinase, C-terminal; IPR015421: Pyridoxal phosphate-dependent transferase, major region, subdomain 1; IPR015422: Pyridoxal phosphate-dependent transferase, subdomain 2; IPR015424: Pyridoxal phosphate-dependent transferase	GO:0003824 MF: catalytic activity;GO:0016846 MF: carbon-sulfur lyase activity	Pdown	dosa:Os01t0717700-01|Os01g0717700|http://www.genome.jp/dbget-bin/www_bget?dosa:Os01t0717700-01	(RAP-DB) EGF-like, alliinase domain containing protein.	NF	NF	Pfam: Alliinase_C EGF_alliinase Aminotran_1_2
TaTAR3.1-3D	hormone metabolism.auxin.synthesis	TraesCS3D02G246700	-2.2	NC	NC	Tryptophan aminotransferase	PF04863: Alliinase EGF-like domain; PF04864: Allinase	IPR006947: EGF-like, alliinase; IPR006948: Alliinase, C-terminal; IPR015421: Pyridoxal phosphate-dependent transferase, major region, subdomain 1; IPR015422: Pyridoxal phosphate-dependent transferase, subdomain 2; IPR015424: Pyridoxal phosphate-dependent transferase	GO:0003824 MF: catalytic activity;GO:0016846 MF: carbon-sulfur lyase activity	Pdown	dosa:Os01t0717700-01|Os01g0717700|http://www.genome.jp/dbget-bin/www_bget?dosa:Os01t0717700-01	(RAP-DB) EGF-like, alliinase domain containing protein.	NF	NF	Pfam: Alliinase_C EGF_alliinase Aminotran_1_2
YUCCA	hormone metabolism.auxin.synthesis	TraesCS4A02G313200	NC	-1.08	-1.13	Flavin-containing monooxygenase	PF00743: Flavin-binding monooxygenase-like	IPR000103: Pyridine nucleotide-disulphide oxidoreductase, class-II; IPR020946: Flavin monooxygenase-like; IPR023753: FAD/NAD(P)-binding domain	GO:0004499 MF: N,N-dimethylaniline monooxygenase activity;GO:0016491 MF: oxidoreductase activity;GO:0050660 MF: flavin adenine dinucleotide binding;GO:0050661 MF: NADP binding;GO:0055114 BP: oxidation-reduction process	FEdownDUALdown	dosa:Os07t0437000-01|Os07g0437000, YUCCA-LIKE_GENE_6, YUCCA6|http://www.genome.jp/dbget-bin/www_bget?dosa:Os07t0437000-01	(RAP-DB) Flavin monooxygenase-like enzyme , Auxin biosynthesis	K11816 indole-3-pyruvate monooxygenase [EC:1.14.13.168]	dosa00380 Tryptophan metabolismdosa01100 Metabolic pathways	Pfam: Pyr_redox_3 FMO-like K_oxygenase Pyr_redox_2 DAO NAD_binding_8 FAD_binding_3 Pyr_redox HI0933_like FAD_binding_2 Lycopene_cycl GIDA Thi4
YUCCA	hormone metabolism.auxin.synthesis	TraesCS5B02G566700	NC	-1.37	NC	Flavin-containing monooxygenase	PF13738: Pyridine nucleotide-disulphide oxidoreductase	IPR000103: Pyridine nucleotide-disulphide oxidoreductase, class-II; IPR023753: FAD/NAD(P)-binding domain	GO:0016491 MF: oxidoreductase activity;GO:0055114 BP: oxidation-reduction process	FEdown	dosa:Os07t0437000-01|Os07g0437000, YUCCA-LIKE_GENE_6, YUCCA6|http://www.genome.jp/dbget-bin/www_bget?dosa:Os07t0437000-01	(RAP-DB) Flavin monooxygenase-like enzyme , Auxin biosynthesis	K11816 indole-3-pyruvate monooxygenase [EC:1.14.13.168]	dosa00380 Tryptophan metabolismdosa01100 Metabolic pathways	Pfam: Pyr_redox_3 FMO-like K_oxygenase Pyr_redox_2 DAO NAD_binding_8 FAD_binding_3 Pyr_redox HI0933_like FAD_binding_2 Lycopene_cycl GIDA Thi4
YUCCA	hormone metabolism.auxin.synthesis	TraesCSU02G065000	2.17	NC	NC	Flavin-containing monooxygenase		IPR023753: FAD/NAD(P)-binding domain	GO:0016491 MF: oxidoreductase activity;GO:0055114 BP: oxidation-reduction process	Pup	dosa:Os04t0128900-01|Os04g0128900, YUCCA-LIKE_GENE_7, YUCCA7|http://www.genome.jp/dbget-bin/www_bget?dosa:Os04t0128900-01	(RAP-DB) Flavin monooxygenase-like enzyme, Auxin biosynthesis	K11816 indole-3-pyruvate monooxygenase [EC:1.14.13.168]	dosa00380 Tryptophan metabolismdosa01100 Metabolic pathways	Pfam: FMO-like Pyr_redox_3 K_oxygenase Pyr_redox_2 FAD_binding_3 Pyr_redox NAD_binding_9 NAD_binding_8 DAO ApbA Lycopene_cycl HI0933_like Thi4 FAD_binding_2
auxin-UDP	hormone metabolism.auxin.synthesis-degradation	TraesCS2A02G410000	NC	-1.89	2.2	Glycosyltransferase	PF00201: UDP-glucoronosyl and UDP-glucosyl transferase	IPR002213: UDP-glucuronosyl/UDP-glucosyltransferase	GO:0008152 BP: metabolic process;GO:0016758 MF: transferase activity, transferring hexosyl groups	FEdownDUALup	dosa:Os04t0556500-01|Os04g0556500|http://www.genome.jp/dbget-bin/www_bget?dosa:Os04t0556500-01	(RAP-DB) Similar to Cis-zeatin O-glucosyltransferase 1 (EC 2.4.1.215) (cisZOG1).	K13495 cis-zeatin O-glucosyltransferase [EC:2.4.1.215]	dosa00908 Zeatin biosynthesis	Pfam: UDPGT
auxin-UDP	hormone metabolism.auxin.synthesis-degradation	TraesCS2B02G428300	NC	-1.28	3.08	Glycosyltransferase	PF00201: UDP-glucoronosyl and UDP-glucosyl transferase	IPR002213: UDP-glucuronosyl/UDP-glucosyltransferase	GO:0008152 BP: metabolic process;GO:0016758 MF: transferase activity, transferring hexosyl groups	FEdownDUALup	dosa:Os04t0556500-01|Os04g0556500|http://www.genome.jp/dbget-bin/www_bget?dosa:Os04t0556500-01	(RAP-DB) Similar to Cis-zeatin O-glucosyltransferase 1 (EC 2.4.1.215) (cisZOG1).	K13495 cis-zeatin O-glucosyltransferase [EC:2.4.1.215]	dosa00908 Zeatin biosynthesis	Pfam: UDPGT
auxin-UDP	hormone metabolism.auxin.synthesis-degradation	TraesCS2D02G483000	NC	-1.97	NC	Glycosyltransferase	PF00201: UDP-glucoronosyl and UDP-glucosyl transferase	IPR002213: UDP-glucuronosyl/UDP-glucosyltransferase	GO:0008152 BP: metabolic process;GO:0016758 MF: transferase activity, transferring hexosyl groups	FEdown	dosa:Os11t0145200-01|Os11g0145200|http://www.genome.jp/dbget-bin/www_bget?dosa:Os11t0145200-01	(RAP-DB) UDP-glucuronosyl/UDP-glucosyltransferase family protein.	NF	NF	Pfam: UDPGT
auxin-UDP	hormone metabolism.auxin.synthesis-degradation	TraesCS5A02G132700	NC	NC	1.65	Glycosyltransferase	PF00201: UDP-glucoronosyl and UDP-glucosyl transferase	IPR002213: UDP-glucuronosyl/UDP-glucosyltransferase	GO:0008152 BP: metabolic process;GO:0016758 MF: transferase activity, transferring hexosyl groups	DUALup	dosa:Os11t0145200-01|Os11g0145200|http://www.genome.jp/dbget-bin/www_bget?dosa:Os11t0145200-01	(RAP-DB) UDP-glucuronosyl/UDP-glucosyltransferase family protein.	NF	NF	Pfam: UDPGT
auxin-UDP	hormone metabolism.auxin.synthesis-degradation	TraesCS5B02G132200	NC	NC	1.48	Glycosyltransferase	PF00201: UDP-glucoronosyl and UDP-glucosyl transferase	IPR002213: UDP-glucuronosyl/UDP-glucosyltransferase	GO:0008152 BP: metabolic process;GO:0016758 MF: transferase activity, transferring hexosyl groups	DUALup	dosa:Os11t0145200-01|Os11g0145200|http://www.genome.jp/dbget-bin/www_bget?dosa:Os11t0145200-01	(RAP-DB) UDP-glucuronosyl/UDP-glucosyltransferase family protein.	NF	NF	Pfam: UDPGT
auxin-UDP	hormone metabolism.auxin.synthesis-degradation	TraesCS5D02G140900	NC	NC	1.32	Glycosyltransferase	PF00201: UDP-glucoronosyl and UDP-glucosyl transferase	IPR002213: UDP-glucuronosyl/UDP-glucosyltransferase	GO:0008152 BP: metabolic process;GO:0016758 MF: transferase activity, transferring hexosyl groups	DUALup	dosa:Os11t0145200-01|Os11g0145200|http://www.genome.jp/dbget-bin/www_bget?dosa:Os11t0145200-01	(RAP-DB) UDP-glucuronosyl/UDP-glucosyltransferase family protein.	NF	NF	Pfam: UDPGT
auxin-UDP	hormone metabolism.auxin.synthesis-degradation	TraesCS7A02G435700	NC	-1.7	NC	IAA-amino acid hydrolase ILR1, putative	PF01546: Peptidase family M20/M25/M40	IPR002933: Peptidase M20; IPR011650: Peptidase M20, dimerisation domain; IPR017439: Amidohydrolase	GO:0008152 BP: metabolic process;GO:0016787 MF: hydrolase activity	FEdown	dosa:Os06t0691400-01|Os06g0691400|http://www.genome.jp/dbget-bin/www_bget?dosa:Os06t0691400-01	(RAP-DB) Similar to IAA-amino acid conjugate hydrolase-like protein (Fragment).	K21604 jasmonoyl-L-amino acid hydrolase [EC:3.5.1.127]	NF	Pfam: Peptidase_M20 Peptidase_M28
auxin-UDP	hormone metabolism.auxin.synthesis-degradation	TraesCS7D02G426400	NC	-1.13	NC	IAA-amino acid hydrolase ILR1, putative	PF01546: Peptidase family M20/M25/M40	IPR002933: Peptidase M20; IPR011650: Peptidase M20, dimerisation domain; IPR017439: Amidohydrolase	GO:0008152 BP: metabolic process;GO:0016787 MF: hydrolase activity	FEdown	dosa:Os06t0691400-01|Os06g0691400|http://www.genome.jp/dbget-bin/www_bget?dosa:Os06t0691400-01	(RAP-DB) Similar to IAA-amino acid conjugate hydrolase-like protein (Fragment).	K21604 jasmonoyl-L-amino acid hydrolase [EC:3.5.1.127]	NF	Pfam: Peptidase_M20 Peptidase_M28
ILR	hormone metabolism.auxin.synthesis-degradation	TraesCS2A02G076100	-5.48	NC	NC	IAA-amino acid hydrolase ILR1	PF01546: Peptidase family M20/M25/M40; PF07687: Peptidase dimerisation domain	IPR002933: Peptidase M20; IPR011650: Peptidase M20, dimerisation domain; IPR017439: Amidohydrolase	GO:0008152 BP: metabolic process;GO:0016787 MF: hydrolase activity	Pdown	dosa:Os07t0249700-01|Os07g0249700|http://www.genome.jp/dbget-bin/www_bget?dosa:Os07t0249700-01	(RAP-DB) Similar to IAA-amino acid hydrolase ILR1-like 7.	K14664 IAA-amino acid hydrolase [EC:3.5.1.-]	NF	Pfam: Peptidase_M20 M20_dimer Phage_sheath_1N
ILR	hormone metabolism.auxin.synthesis-degradation	TraesCS5B02G517000	NC	1.08	NC	IAA-amino acid hydrolase ILR1	PF01546: Peptidase family M20/M25/M40; PF07687: Peptidase dimerisation domain	IPR002933: Peptidase M20; IPR011650: Peptidase M20, dimerisation domain; IPR017439: Amidohydrolase	GO:0008152 BP: metabolic process;GO:0016787 MF: hydrolase activity	FEup	dosa:Os07t0249700-01|Os07g0249700|http://www.genome.jp/dbget-bin/www_bget?dosa:Os07t0249700-01	(RAP-DB) Similar to IAA-amino acid hydrolase ILR1-like 7.	K14664 IAA-amino acid hydrolase [EC:3.5.1.-]	NF	Pfam: Peptidase_M20 M20_dimer Phage_sheath_1N
ABP	hormone metabolism.auxin.signal transduction	TraesCS5B02G104100	1.55	NC	NC	Auxin-binding protein	PF02041: Auxin binding protein	IPR000526: Auxin-binding protein; IPR011051: RmlC-like cupin domain; IPR014710: RmlC-like jelly roll fold	GO:0004872 MF: receptor activity	Pup	dosa:Os12t0529400-01|Os12g0529400|http://www.genome.jp/dbget-bin/www_bget?dosa:Os12t0529400-01	(RAP-DB) Similar to Auxin-binding protein 4 precursor (ABP).	NF	NF	Pfam: Auxin_BP Cupin_2 Cupin_1 DMSP_lyase
BIG	hormone metabolism.auxin.signal transduction	TraesCS5A02G167500	-1.45	NC	NC	Auxin transport protein BIG	PF00569: Zinc finger, ZZ type; PF13764: E3 ubiquitin-protein ligase UBR4	IPR000433: Zinc finger, ZZ-type; IPR003126: Zinc finger, UBR-type; IPR011989: Armadillo-like helical; IPR015943: WD40/YVTN repeat-like-containing domain; IPR016024: Armadillo-type fold; IPR017986: WD40-repeat-containing domain; IPR025704: E3 ubiquitin ligase, UBR4	GO:0005488 MF: binding;GO:0005515 MF: protein binding;GO:0008270 MF: zinc ion binding	Pdown	dosa:Os09t0247700-01|Os09g0247700|http://www.genome.jp/dbget-bin/www_bget?dosa:Os09t0247700-01	(RAP-DB) Similar to Zinc finger, ZZ-type; Zinc finger, C2H2-type.	NF	NF	Pfam: E3_UbLigase_R4
BIG	hormone metabolism.auxin.signal transduction	TraesCS5B02G164500	-1.58	NC	NC	Auxin transport protein BIG	PF00569: Zinc finger, ZZ type; PF13764: E3 ubiquitin-protein ligase UBR4	IPR000433: Zinc finger, ZZ-type; IPR003126: Zinc finger, UBR-type; IPR011989: Armadillo-like helical; IPR015943: WD40/YVTN repeat-like-containing domain; IPR016024: Armadillo-type fold; IPR017986: WD40-repeat-containing domain; IPR025704: E3 ubiquitin ligase, UBR4	GO:0005488 MF: binding;GO:0005515 MF: protein binding;GO:0008270 MF: zinc ion binding	Pdown	dosa:Os09t0247700-01|Os09g0247700|http://www.genome.jp/dbget-bin/www_bget?dosa:Os09t0247700-01	(RAP-DB) Similar to Zinc finger, ZZ-type; Zinc finger, C2H2-type.	NF	NF	Pfam: E3_UbLigase_R4
BIG	hormone metabolism.auxin.signal transduction	TraesCS5D02G171900	-1.93	NC	NC	Auxin transport protein BIG	PF00569: Zinc finger, ZZ type; PF13764: E3 ubiquitin-protein ligase UBR4	IPR000433: Zinc finger, ZZ-type; IPR003126: Zinc finger, UBR-type; IPR011989: Armadillo-like helical; IPR015943: WD40/YVTN repeat-like-containing domain; IPR016024: Armadillo-type fold; IPR017986: WD40-repeat-containing domain; IPR025704: E3 ubiquitin ligase, UBR4	GO:0005488 MF: binding;GO:0005515 MF: protein binding;GO:0008270 MF: zinc ion binding	Pdown	dosa:Os09t0247700-01|Os09g0247700|http://www.genome.jp/dbget-bin/www_bget?dosa:Os09t0247700-01	(RAP-DB) Similar to Zinc finger, ZZ-type; Zinc finger, C2H2-type.	NF	NF	Pfam: E3_UbLigase_R4
CAND1	hormone metabolism.auxin.signal transduction	TraesCS5A02G409300	-1.89	NC	NC	Cullin-associated NEDD8-dissociated protein 1	PF12937: F-box-like	IPR001810: F-box domain; IPR011989: Armadillo-like helical; IPR016024: Armadillo-type fold	GO:0005488 MF: binding;GO:0005515 MF: protein binding	Pdown	dosa:Os02t0167700-01|Os02g0167700|http://www.genome.jp/dbget-bin/www_bget?dosa:Os02t0167700-01	(RAP-DB) Armadillo-like helical domain containing protein.	K17263 cullin-associated NEDD8-dissociated protein 1	NF	Pfam: TIP120 HEAT_2 HEAT_EZ HEAT IFRD Cnd1 Dopey_N CLASP_N HrcA_DNA-bdg YebO DUF1804 RIX1 U3snoRNP10
MAX1	hormone metabolism.auxin.signal transduction	TraesCSU02G146300	-2.41	NC	NC	Cytochrome P450, putative	PF00067: Cytochrome P450	IPR001128: Cytochrome P450; IPR002401: Cytochrome P450, E-class, group I; IPR017972: Cytochrome P450, conserved site	GO:0005506 MF: iron ion binding;GO:0016705 MF: oxidoreductase activity, acting on paired donors, with incorporation or reduction of molecular oxygen;GO:0020037 MF: heme binding;GO:0055114 BP: oxidation-reduction process	Pdown	dosa:Os01t0701500-00|Os01g0701500|http://www.genome.jp/dbget-bin/www_bget?dosa:Os01t0701500-00	(RAP-DB) Cytochrome P450 family protein.	K20771 carlactone C-19 oxidase [EC:1.14.-.-]	NF	Pfam: p450 Calici_coat_C
MAX1	hormone metabolism.auxin.signal transduction	TraesCSU02G235400	NC	7.96	NC	Cytochrome P450 family protein	PF00067: Cytochrome P450	IPR001128: Cytochrome P450; IPR002403: Cytochrome P450, E-class, group IV; IPR017972: Cytochrome P450, conserved site	GO:0004497 MF: monooxygenase activity;GO:0005506 MF: iron ion binding;GO:0016705 MF: oxidoreductase activity, acting on paired donors, with incorporation or reduction of molecular oxygen;GO:0020037 MF: heme binding;GO:0055114 BP: oxidation-reduction process	FEup	dosa:Os01t0701500-00|Os01g0701500|http://www.genome.jp/dbget-bin/www_bget?dosa:Os01t0701500-00	(RAP-DB) Cytochrome P450 family protein.	K20771 carlactone C-19 oxidase [EC:1.14.-.-]	NF	Pfam: p450 Calici_coat_C
PIN	hormone metabolism.auxin.signal transduction	TraesCS3A02G331300	NC	NC	-1.51	Auxin efflux carrier component	PF03547: Membrane transport protein	IPR004776: Membrane transport protein	GO:0016021 CC: integral component of membrane;GO:0055085 BP: transmembrane transport	DUALdown	dosa:Os01t0802700-01|Os01g0802700, PIN_PROTEIN_9, PIN9|http://www.genome.jp/dbget-bin/www_bget?dosa:Os01t0802700-01	(RAP-DB) Auxin efflux carrier domain containing protein.	K13947 auxin efflux carrier family	NF	Pfam: Mem_trans
PIN	hormone metabolism.auxin.signal transduction	TraesCS3B02G361500	NC	NC	-2.33	Auxin efflux carrier component	PF03547: Membrane transport protein	IPR004776: Membrane transport protein; IPR014024: Auxin efflux carrier, plant type	GO:0016021 CC: integral component of membrane;GO:0055085 BP: transmembrane transport	DUALdown	dosa:Os01t0802700-01|Os01g0802700, PIN_PROTEIN_9, PIN9|http://www.genome.jp/dbget-bin/www_bget?dosa:Os01t0802700-01	(RAP-DB) Auxin efflux carrier domain containing protein.	K13947 auxin efflux carrier family	NF	Pfam: Mem_trans
PIN	hormone metabolism.auxin.signal transduction	TraesCS5D02G291800	NC	3.61	NC	Auxin efflux carrier component	PF03547: Membrane transport protein	IPR004776: Membrane transport protein; IPR014024: Auxin efflux carrier, plant type	GO:0016021 CC: integral component of membrane;GO:0055085 BP: transmembrane transport	FEup	dosa:Os08t0529000-01|Os08g0529000, PIN_PROTEIN_5C, PIN5C|http://www.genome.jp/dbget-bin/www_bget?dosa:Os08t0529000-01	(RAP-DB) Similar to Auxin efflux carrier component 1 (PIN-FORMED protein) (AtPIN1).	K13947 auxin efflux carrier family	NF	Pfam: Mem_trans
PIN	hormone metabolism.auxin.signal transduction	TraesCS5D02G293100	NC	NC	-1.17	Auxin efflux carrier component	PF03547: Membrane transport protein	IPR004776: Membrane transport protein	GO:0016021 CC: integral component of membrane;GO:0055085 BP: transmembrane transport	DUALdown	dosa:Os08t0529000-01|Os08g0529000, PIN_PROTEIN_5C, PIN5C|http://www.genome.jp/dbget-bin/www_bget?dosa:Os08t0529000-01	(RAP-DB) Similar to Auxin efflux carrier component 1 (PIN-FORMED protein) (AtPIN1).	K13947 auxin efflux carrier family	NF	Pfam: Mem_trans
SNX2b	hormone metabolism.auxin.signal transduction	TraesCS3A02G347900	NC	-1.03	NC	sorting nexin	PF00787: PX domain; PF09325: Vps5 C terminal like	IPR001683: Phox homologous domain; IPR015404: Sorting nexin Vps5-like, C-terminal	GO:0035091 MF: phosphatidylinositol binding	FEdown	dosa:Os01t0827200-01|Os01g0827200|http://www.genome.jp/dbget-bin/www_bget?dosa:Os01t0827200-01	(RAP-DB) Phox-like domain containing protein.	K17917 sorting nexin-1/2	dosa04144 Endocytosis	Pfam: Vps5 PX
TIR1	hormone metabolism.auxin.signal transduction	TraesCS1D02G099900	1.29	NC	NC	Transport inhibitor response 1	PF00646: F-box domain	IPR001810: F-box domain; IPR032675: Leucine-rich repeat domain, L domain-like	GO:0005515 MF: protein binding	Pup	dosa:Os05t0150500-00|Os05g0150500|http://www.genome.jp/dbget-bin/www_bget?dosa:Os05t0150500-00	(RAP-DB) Similar to Transport inhibitor response 1.	K14485 transport inhibitor response 1	dosa04075 Plant hormone signal transduction	Pfam: LRR_4 LRR_6 F-box F-box-like
AIR12	hormone metabolism.auxin.induced-regulated-responsive-activated	TraesCS7A02G255700	NC	-1.27	NC	Auxin-induced in root cultures protein 12	PF04526: Protein of unknown function (DUF568)	IPR005018: DOMON domain		FEdown	dosa:Os08t0524400-00|Os08g0524400|http://www.genome.jp/dbget-bin/www_bget?dosa:Os08t0524400-00	(RAP-DB) Protein of unknown function DUF568, DOMON-like domain containing protein.	NF	NF	Pfam: DUF568 Bac_export_3
AIR13	hormone metabolism.auxin.induced-regulated-responsive-activated	TraesCS7B02G152200	NC	-1.98	NC	Auxin-induced in root cultures protein 12	PF04526: Protein of unknown function (DUF568)	IPR005018: DOMON domain		FEdown	dosa:Os08t0524400-00|Os08g0524400|http://www.genome.jp/dbget-bin/www_bget?dosa:Os08t0524400-00	(RAP-DB) Protein of unknown function DUF568, DOMON-like domain containing protein.	NF	NF	Pfam: DUF568 Bac_export_3
AIR14	hormone metabolism.auxin.induced-regulated-responsive-activated	TraesCS7D02G254100	NC	-1.29	NC	Auxin-induced in root cultures protein 12	PF04526: Protein of unknown function (DUF568)	IPR005018: DOMON domain		FEdown	dosa:Os08t0524400-00|Os08g0524400|http://www.genome.jp/dbget-bin/www_bget?dosa:Os08t0524400-00	(RAP-DB) Protein of unknown function DUF568, DOMON-like domain containing protein.	NF	NF	Pfam: DUF568 Bac_export_3
ATAUX2-11	hormone metabolism.auxin.induced-regulated-responsive-activated	TraesCS7D02G128100	NC	3.56	NC	Auxin-responsive protein	PF02309: AUX/IAA family	IPR000270: PB1 domain; IPR033389: AUX/IAA domain	GO:0005515 MF: protein binding	FEup	dosa:Os02t0805100-01|Os02g0805100|http://www.genome.jp/dbget-bin/www_bget?dosa:Os02t0805100-01	(RAP-DB) Similar to Auxin-responsive protein IAA12 (Indoleacetic acid-induced protein 12) (BODENLOS protein).	K14484 auxin-responsive protein IAA	dosa04075 Plant hormone signal transduction	Pfam: AUX_IAA PB1
ATB2	hormone metabolism.auxin.induced-regulated-responsive-activated	TraesCS2A02G326100	NC	NC	3.23	Aldo/keto reductase family oxidoreductase	PF00248: Aldo/keto reductase family	IPR023210: NADP-dependent oxidoreductase domain		DUALup	dosa:Os04t0339400-01|Os04g0339400|http://www.genome.jp/dbget-bin/www_bget?dosa:Os04t0339400-01	(RAP-DB) Aldo/keto reductase family protein.	NF	NF	Pfam: Aldo_ket_red
ATB3	hormone metabolism.auxin.induced-regulated-responsive-activated	TraesCS2B02G355900	-4.28	-2.56	1.48	Aldo/keto reductase family oxidoreductase	PF00248: Aldo/keto reductase family	IPR023210: NADP-dependent oxidoreductase domain		PdownFEdownDUALup	dosa:Os04t0339400-01|Os04g0339400|http://www.genome.jp/dbget-bin/www_bget?dosa:Os04t0339400-01	(RAP-DB) Aldo/keto reductase family protein.	NF	NF	Pfam: Aldo_ket_red
ATB4	hormone metabolism.auxin.induced-regulated-responsive-activated	TraesCS2D02G273600	NC	-1.58	3.11	Aldo/keto reductase family oxidoreductase	PF00248: Aldo/keto reductase family	IPR023210: NADP-dependent oxidoreductase domain		FEdownDUALup	dosa:Os04t0338000-01|Os04g0338000|http://www.genome.jp/dbget-bin/www_bget?dosa:Os04t0338000-01	(RAP-DB) Similar to IN2-2 protein.	NF	NF	Pfam: Aldo_ket_red AP_endonuc_2
Auxin-induced protein PCNT115	hormone metabolism.auxin.induced-regulated-responsive-activated	TraesCS2A02G325800	NC	-1.71	NC	Aldo/keto reductase family oxidoreductase	PF00248: Aldo/keto reductase family	IPR023210: NADP-dependent oxidoreductase domain		FEdown	dosa:Os04t0339400-01|Os04g0339400|http://www.genome.jp/dbget-bin/www_bget?dosa:Os04t0339400-01	(RAP-DB) Aldo/keto reductase family protein.	NF	NF	Pfam: Aldo_ket_red
Auxin-induced protein PCNT116	hormone metabolism.auxin.induced-regulated-responsive-activated	TraesCS2D02G336900	NC	NC	3.13	Aldo/keto reductase family protein	PF00248: Aldo/keto reductase family	IPR023210: NADP-dependent oxidoreductase domain		DUALup	dosa:Os04t0339400-01|Os04g0339400|http://www.genome.jp/dbget-bin/www_bget?dosa:Os04t0339400-01	(RAP-DB) Aldo/keto reductase family protein.	NF	NF	Pfam: Aldo_ket_red
Auxin-induced protein PCNT117	hormone metabolism.auxin.induced-regulated-responsive-activated	TraesCS3A02G222900	NC	1.78	NC	Aldo/keto reductase family oxidoreductase	PF00248: Aldo/keto reductase family	IPR023210: NADP-dependent oxidoreductase domain		FEup	dosa:Os01t0618100-01|Os01g0618100|http://www.genome.jp/dbget-bin/www_bget?dosa:Os01t0618100-01	(RAP-DB) Similar to IN2-2 protein.	NF	NF	Pfam: Aldo_ket_red
Auxin-induced protein PCNT118	hormone metabolism.auxin.induced-regulated-responsive-activated	TraesCS3B02G252400	NC	2.19	NC	Aldo/keto reductase family oxidoreductase	PF00248: Aldo/keto reductase family	IPR023210: NADP-dependent oxidoreductase domain		FEup	dosa:Os01t0618100-01|Os01g0618100|http://www.genome.jp/dbget-bin/www_bget?dosa:Os01t0618100-01	(RAP-DB) Similar to IN2-2 protein.	NF	NF	Pfam: Aldo_ket_red
Auxin-induced protein PCNT119	hormone metabolism.auxin.induced-regulated-responsive-activated	TraesCS3D02G230600	NC	2.22	NC	Aldo/keto reductase family oxidoreductase	PF00248: Aldo/keto reductase family	IPR023210: NADP-dependent oxidoreductase domain		FEup	dosa:Os01t0618100-01|Os01g0618100|http://www.genome.jp/dbget-bin/www_bget?dosa:Os01t0618100-01	(RAP-DB) Similar to IN2-2 protein.	NF	NF	Pfam: Aldo_ket_red
Auxin-induced protein PCNT120	hormone metabolism.auxin.induced-regulated-responsive-activated	TraesCS2B02G356100	NC	-2.23	3.07	Aldo/keto reductase family protein	PF00248: Aldo/keto reductase family	IPR023210: NADP-dependent oxidoreductase domain		FEdownDUALup	dosa:Os04t0339400-01|Os04g0339400|http://www.genome.jp/dbget-bin/www_bget?dosa:Os04t0339400-01	(RAP-DB) Aldo/keto reductase family protein.	NF	NF	Pfam: Aldo_ket_red
Auxin-induced protein PCNT121	hormone metabolism.auxin.induced-regulated-responsive-activated	TraesCS2A02G274700	NC	-1.54	2.23	Aldo/keto reductase family protein	PF00248: Aldo/keto reductase family	IPR023210: NADP-dependent oxidoreductase domain		FEdownDUALup	dosa:Os04t0338000-01|Os04g0338000|http://www.genome.jp/dbget-bin/www_bget?dosa:Os04t0338000-01	(RAP-DB) Similar to IN2-2 protein.	NF	NF	Pfam: Aldo_ket_red AP_endonuc_2
Aux-repressed	hormone metabolism.auxin.induced-regulated-responsive-activated	TraesCS4B02G070300	NC	1.41	NC	Dormancy-associated protein/auxin-repressed protein	PF05564: Dormancy/auxin associated protein	IPR008406: Dormancy/auxin associated protein		FEup	dosa:Os11t0671000-01|Os11g0671000|http://www.genome.jp/dbget-bin/www_bget?dosa:Os11t0671000-01	(RAP-DB) Similar to Dormancy-associated protein.	NF	NF	Pfam: Auxin_repressed AflR
CytB561	hormone metabolism.auxin.induced-regulated-responsive-activated	TraesCS2A02G129200	NC	NC	1.47	Auxin-induced in root cultures protein 12, putative	PF04526: Protein of unknown function (DUF568)	IPR005018: DOMON domain		DUALup	dosa:Os08t0335600-01|Os08g0335600|http://www.genome.jp/dbget-bin/www_bget?dosa:Os08t0335600-01	(RAP-DB) Protein of unknown function DUF568, DOMON-like domain containing protein.	NF	NF	Pfam: DUF568 DOMON
CytB562	hormone metabolism.auxin.induced-regulated-responsive-activated	TraesCS2D02G131800	NC	NC	1.16	Auxin-induced in root cultures protein 12	PF04526: Protein of unknown function (DUF568)	IPR005018: DOMON domain		DUALup	dosa:Os08t0335600-01|Os08g0335600|http://www.genome.jp/dbget-bin/www_bget?dosa:Os08t0335600-01	(RAP-DB) Protein of unknown function DUF568, DOMON-like domain containing protein.	NF	NF	Pfam: DUF568 DOMON
CytB563	hormone metabolism.auxin.induced-regulated-responsive-activated	TraesCS4D02G265100	-1.88	NC	1.12	Auxin-induced in root cultures protein 12	PF04526: Protein of unknown function (DUF568)	IPR005018: DOMON domain		PdownDUALup	dosa:Os03t0194600-01|Os03g0194600|http://www.genome.jp/dbget-bin/www_bget?dosa:Os03t0194600-01	(RAP-DB) Protein of unknown function DUF568, DOMON-like domain containing protein.	NF	NF	Pfam: DUF568
CytB564	hormone metabolism.auxin.induced-regulated-responsive-activated	TraesCS7B02G152000	NC	-1.17	NC	Cytochrome b561 and DOMON domain-containing protein	PF04526: Protein of unknown function (DUF568); PF03188: Eukaryotic cytochrome b561	IPR005018: DOMON domain; IPR006593: Cytochrome b561/ferric reductase transmembrane; IPR017214: Cytochrome b561 and DOMON domain-containing protein		FEdown	dosa:Os08t0524200-01|Os08g0524200|http://www.genome.jp/dbget-bin/www_bget?dosa:Os08t0524200-01	(RAP-DB) Uncharacterised conserved protein UCP037471 domain containing protein.	NF	NF	Pfam: DUF568 Cytochrom_B561 Ni_hydr_CYTB
CytB565	hormone metabolism.auxin.induced-regulated-responsive-activated	TraesCS5D02G285700	NC	-1.37	NC	Cytochrome b561 and DOMON domain-containing protein	PF04526: Protein of unknown function (DUF568); PF03188: Eukaryotic cytochrome b561	IPR005018: DOMON domain; IPR006593: Cytochrome b561/ferric reductase transmembrane; IPR017214: Cytochrome b561 and DOMON domain-containing protein		FEdown	dosa:Os09t0500900-01|Os09g0500900|http://www.genome.jp/dbget-bin/www_bget?dosa:Os09t0500900-01	(RAP-DB) Protein of unknown function DUF568 domain containing protein.	NF	NF	Pfam: DUF568 Cytochrom_B561 SHR3_chaperone
GH3	hormone metabolism.auxin.induced-regulated-responsive-activated	TraesCS1B02G459500	NC	-1.14	NC	Indole-3-acetic acid-amido synthetase GH3.3	PF03321: GH3 auxin-responsive promoter	IPR004993: GH3 family		FEdown	dosa:Os05t0586200-01|Os05g0586200, JAR1, JASMONYL-L-ISOLEUCINE_SYNTHASE_1|http://www.genome.jp/dbget-bin/www_bget?dosa:Os05t0586200-01	(RAP-DB) Gretchen hagen 3 (GH3) family protein, Phytochrome, Jasmonate signaling	K14506 jasmonic acid-amino synthetase	dosa04075 Plant hormone signal transduction	Pfam: GH3
GH3	hormone metabolism.auxin.induced-regulated-responsive-activated	TraesCS3A02G301200	-2.26	NC	NC	GH3.3	PF03321: GH3 auxin-responsive promoter	IPR004993: GH3 family		Pdown	dosa:Os01t0764800-01|Os01g0764800|http://www.genome.jp/dbget-bin/www_bget?dosa:Os01t0764800-01	(RAP-DB) Similar to Nt-gh3 deduced protein.	K14487 auxin responsive GH3 gene family	dosa04075 Plant hormone signal transduction	Pfam: GH3
GH3	hormone metabolism.auxin.induced-regulated-responsive-activated	TraesCS3B02G335300	-2.16	NC	NC	Indole-3-acetic acid-amido synthetase GH3.3, putative	PF03321: GH3 auxin-responsive promoter	IPR004993: GH3 family		Pdown	dosa:Os01t0764800-01|Os01g0764800|http://www.genome.jp/dbget-bin/www_bget?dosa:Os01t0764800-01	(RAP-DB) Similar to Nt-gh3 deduced protein.	K14487 auxin responsive GH3 gene family	dosa04075 Plant hormone signal transduction	Pfam: GH3
GH3	hormone metabolism.auxin.induced-regulated-responsive-activated	TraesCS7D02G059300	NC	NC	1.22	GH3 family protein	PF03321: GH3 auxin-responsive promoter	IPR004993: GH3 family		DUALup	dosa:Os06t0499500-01|Os06g0499500|http://www.genome.jp/dbget-bin/www_bget?dosa:Os06t0499500-01	(RAP-DB) Similar to Indole-3-acetic acid-amido synthetase GH3.17 (EC 6.3.2.-) (Auxin- responsive GH3-like protein 17) (AtGH3-17).	K14487 auxin responsive GH3 gene family	dosa04075 Plant hormone signal transduction	Pfam: GH3
NPH4	hormone metabolism.auxin.induced-regulated-responsive-activated	TraesCS6D02G100900	1.36	NC	NC	Auxin response factor	PF02309: AUX/IAA family	IPR000270: PB1 domain; IPR033389: AUX/IAA domain	GO:0005515 MF: protein binding	Pup	dosa:Os02t0141100-00|Os02g0141100|http://www.genome.jp/dbget-bin/www_bget?dosa:Os02t0141100-00	(RAP-DB) Similar to Auxin response factor 5.	NF	NF	Pfam: Auxin_resp B3 AUX_IAA
O-FucT	hormone metabolism.auxin.induced-regulated-responsive-activated	TraesCS1D02G279000	-2.11	NC	NC	O-fucosyltransferase family protein	PF10250: GDP-fucose protein O-fucosyltransferase	IPR019378: GDP-fucose protein O-fucosyltransferase		Pdown	dosa:Os05t0451900-01|Os05g0451900|http://www.genome.jp/dbget-bin/www_bget?dosa:Os05t0451900-01	(RAP-DB) Similar to Axi 1 (Auxin-independent growth promoter)-like protein.	NF	NF	Pfam: O-FucT
O-FucT	hormone metabolism.auxin.induced-regulated-responsive-activated	TraesCS3B02G397600	NC	-1.13	NC	O-fucosyltransferase family protein	PF10250: GDP-fucose protein O-fucosyltransferase	IPR019378: GDP-fucose protein O-fucosyltransferase		FEdown	dosa:Os05t0451900-01|Os05g0451900|http://www.genome.jp/dbget-bin/www_bget?dosa:Os05t0451900-01	(RAP-DB) Similar to Axi 1 (Auxin-independent growth promoter)-like protein.	NF	NF	Pfam: O-FucT
O-FucT	hormone metabolism.auxin.induced-regulated-responsive-activated	TraesCS3D02G358900	NC	-1.86	NC	O-fucosyltransferase family protein	PF10250: GDP-fucose protein O-fucosyltransferase	IPR019378: GDP-fucose protein O-fucosyltransferase		FEdown	dosa:Os05t0451900-01|Os05g0451900|http://www.genome.jp/dbget-bin/www_bget?dosa:Os05t0451900-01	(RAP-DB) Similar to Axi 1 (Auxin-independent growth promoter)-like protein.	NF	NF	Pfam: O-FucT
O-FucT	hormone metabolism.auxin.induced-regulated-responsive-activated	TraesCS4A02G018000	NC	1.13	NC	O-fucosyltransferase family protein	PF10250: GDP-fucose protein O-fucosyltransferase	IPR019378: GDP-fucose protein O-fucosyltransferase; IPR024709: O-fucosyltransferase, plant		FEup	dosa:Os03t0169000-01|Os03g0169000|http://www.genome.jp/dbget-bin/www_bget?dosa:Os03t0169000-01	(RAP-DB) Similar to F16A14.24.	NF	NF	Pfam: O-FucT
O-FucT	hormone metabolism.auxin.induced-regulated-responsive-activated	TraesCS7D02G215200	NC	NC	-1.07	O-fucosyltransferase family protein	PF10250: GDP-fucose protein O-fucosyltransferase	IPR019378: GDP-fucose protein O-fucosyltransferase; IPR024709: O-fucosyltransferase, plant		DUALdown	dosa:Os06t0284200-02|Os06g0284200|http://www.genome.jp/dbget-bin/www_bget?dosa:Os06t0284200-02	(RAP-DB) Protein of unknown function DUF246, plant family protein.	NF	NF	Pfam: O-FucT
SAUR	hormone metabolism.auxin.induced-regulated-responsive-activated	TraesCS6A02G238300	NC	1.3	NC	SAUR-like auxin-responsive family protein	PF02519: Auxin responsive protein	IPR003676: Small auxin-up RNA	GO:0009733 BP: response to auxin	FEup	dosa:Os02t0643800-01|Os02g0643800, SAUR11, SMALL_AUXIN-UP_RNA_11|http://www.genome.jp/dbget-bin/www_bget?dosa:Os02t0643800-01	(RAP-DB) Auxin responsive SAUR protein family protein.	K14488 SAUR family protein	dosa04075 Plant hormone signal transduction	Pfam: Auxin_inducible
