## Supplementary material for "Physiological and molecular responses to combinatorial iron and phosphate deficiencies in hexaploid wheat seedlings": TableS10.xlsx

### Sheet: Concentrations
Supplementary Table S10: GC-MS analysis of wheat roots subjected to different regimes of Fe and P . Each metabolite is represented with concentrations in three independent replicate manners. For concentration calculation, Individual metabolite area was normalized to sample weight and area of internal control (sorbitol) . Metabolites with no detectable area in any of the conditions were considered…
	Control metabolite abundances							P starvation metabolite abundances										Fe starvation metabolite abundances										Dual starvation metabolite abundances
Metabolites	+P +Fe_R1	+P +Fe_R2	+P +Fe_R3	concentration	standard deviation	standard error		-P +Fe_R1	-P +Fe_R2	-P +Fe_R3	concentration	standard deviation	standard error	-P/C	LOG2 VALUES	LOG RATIO OF SE		+P -Fe_R1	+P -Fe_R2	+P -Fe_R3	concentration	standard deviation	standard error	-Fe/C	LOG2 VALUES	LOG RATIO OF SE		-P -Fe_R1	-P -Fe_R2	-P -Fe_R3	concentration	standard deviation	standard error	-Fe-P/C	LOG2 VALUES	LOG RATIO OF SE
1,6-anhydro-b-d-glucose	0.599529	0.59708	0.463355	0.553321	0.0779228	0.0450421		1.72526	0.352515	0.583709	0.887161	0.734961	0.424833	1.60334	0.681078	0.70092		0.309729	1.39835	0.317292	0.675123	0.626343	0.362048	1.22013	0.287034	0.782702		1.07273	0.72904	0.432365	0.744713	0.320472	0.185244	1.3459	0.428568	0.377672
2,3,4,5-tetrahydroxypentanoic acid-1,4-lactone	0.768694	0.449766	0.268417	0.495626	0.253272	0.1464		1.94647	0.941286	0.883492	1.25708	0.597725	0.345506	2.53635	1.34276	0.582216		0.727047	0.618	0.525848	0.623632	0.100718	0.0582184	1.25827	0.331443	0.44702		0.998827	0.942088	0.273097	0.738004	0.40362	0.233306	1.48903	0.574377	0.624322
2-propanone	15.0267	11.9129	9.14517	12.0283	2.94246	1.70085		0.0875949	0.104548	0.101631	0.0979247	0.00906401	0.00523931	0.00814122	-6.94054	0.218164		0.113352	0.113352	0.131753	0.119485	0.0106237	0.00614089	0.00993371	-6.65345	0.217106		0.123088	0.134315	0.083218	0.113541	0.0268534	0.0155222	0.00943948	-6.72708	0.283816
2-pyrrolidone-5-carboxylic acid	7.6935	8.17879	7.49064	7.78764	0.353601	0.204394		9.30904	9.84839	8.20743	9.12162	0.83638	0.483457	1.17129	0.228103	0.0853444		13.0312	16.6521	18.043	15.9088	2.5873	1.49555	2.04282	1.03056	0.140841		8.8156	14.218	11.5038	11.5125	2.7012	1.56138	1.4783	0.563937	0.199339
3,5,di-methylthiophenol	1.29692	1.28464	1.39962	1.32706	0.0631367	0.0364952		2.89739	2.84235	2.97241	2.90405	0.0652844	0.0377367	2.18833	1.12983	0.0438907		3.86713	3.69863	3.38649	3.65075	0.243867	0.140964	2.751	1.45996	0.0684049		3.20478	2.87461	1.07164	2.38368	1.14818	0.663691	1.79621	0.844953	0.403732
3-o-benzyl-d-glucose	0.107254	0.0979698	0.0859172	0.0970469	0.0106982	0.00618391		0.0875949	0.104548	0.101631	0.0979247	0.00906401	0.00523931	1.00905	0.0129912	0.120064		0.113352	0.113352	0.131753	0.119485	0.0106237	0.00614089	1.23121	0.30008	0.11813		0.304161	0.344631	0.191336	0.280043	0.0794429	0.0459207	2.88564	1.52889	0.253858
4-ketoglucose	0.162607	0.0842494	0.0945077	0.113788	0.0425883	0.0246175		0.363125	0.329697	0.349404	0.347409	0.0168032	0.00971283	3.05312	1.61029	0.314783		0.113352	0.113352	0.131753	0.119485	0.0106237	0.00614089	1.05007	0.0704858	0.320875		0.123088	0.134315	0.083218	0.113541	0.0268534	0.0155222	0.997826	-0.00314028	0.369293
5b-pregnan-3a, 17a, 20a, 21-tetraol	4.28742	3.7006	2.26281	3.41695	1.04168	0.602129		4.59235	3.30246	3.23986	3.71156	0.763433	0.441291	1.08622	0.119317	0.30675		12.6188	8.17526	7.31736	9.37048	2.84566	1.64489	2.74236	1.45542	0.358919		5.08322	4.04811	1.9425	3.69128	1.60048	0.925131	1.08029	0.111413	0.442102
9,12,15,-octadecatrienoic acid	3.83543	2.48817	2.58883	2.97081	0.750476	0.433801		0.0875949	0.104548	0.101631	0.0979247	0.00906401	0.00523931	0.0329623	-4.92304	0.224408		0.113352	0.113352	0.131753	0.119485	0.0106237	0.00614089	0.0402198	-4.63595	0.223379		0.123088	0.134315	0.083218	0.113541	0.0268534	0.0155222	0.0382187	-4.70958	0.288643
9,12-octadecadienoic acid	7.33	5.88679	6.24514	6.48731	0.751463	0.434372		19.5063	20.7178	22.9505	21.0582	1.74717	1.00992	3.24606	1.69869	0.118847		17.8044	19.0287	21.9274	19.5869	2.11742	1.22394	3.01926	1.59419	0.132159		25.8664	24.6167	19.378	23.2871	3.4425	1.98988	3.58963	1.84384	0.15665
Acetic acid	54.3507	70.2906	71.6182	65.4198	9.60908	5.55438		47.4629	56.3747	59.0294	54.289	6.05872	3.50215	0.829856	-0.269068	0.153868		93.7077	92.2173	106.487	97.4706	7.84377	4.53397	1.48993	0.57524	0.139699		0.123089	0.248387	0.067529	0.146335	0.0926429	0.0535508	0.00223686	-8.80431	0.542088
Aconitic acid	1.84331	1.05066	0.797961	1.23064	0.545419	0.315271		6.2334	6.18779	7.86948	6.76356	0.958028	0.553773	5.49596	2.45837	0.388095		5.04122	3.12562	2.96677	3.7112	1.15456	0.667379	3.01566	1.59248	0.451659		38.33	29.371	18.9798	28.8936	9.68392	5.59764	23.4785	4.55327	0.463477
a-D-Galactopyranoside	1.20219	0.689903	0.527888	0.80666	0.351986	0.20346		0.59319	0.564753	0.450772	0.536238	0.075369	0.0435659	0.664764	-0.589086	0.382377		0.113352	0.113352	0.131753	0.119485	0.0106237	0.00614089	0.148124	-2.75513	0.371441		1.07435	2.10862	0.682189	1.28838	0.736908	0.425958	1.59718	0.675531	0.600059
a-D-Glucopyranoside	94.1564	93.7862	91.6445	93.1957	1.35609	0.783868		2.08759	3.10455	2.10163	2.43126	0.583129	0.337069	0.0260877	-5.26049	0.200425		11.9479	13.0723	17.6693	14.2298	3.03126	1.75217	0.152687	-2.71135	0.178097		25.686	20.3939	18.4682	21.516	3.73743	2.16037	0.230869	-2.11485	0.145395
a-D-Glucopyranosiduronic acid	5.46131	7.82754	6.44147	6.57677	1.18891	0.687229		22.5915	18.2784	19.9255	20.2651	2.17648	1.25808	3.08132	1.62355	0.175388		55.868	63.1645	61.5028	60.1784	3.8243	2.21058	9.15015	3.19379	0.15983		56.4463	52.5284	38.0909	49.0219	9.66706	5.5879	7.45379	2.89797	0.223139
a-D-Mannopyranoside	0.390406	0.468224	0.209401	0.35601	0.132796	0.0767605		0.0875949	0.104548	0.101631	0.0979247	0.00906401	0.00523931	0.275061	-1.86217	0.320566		0.113352	0.113352	0.131753	0.119485	0.0106237	0.00614089	0.335623	-1.57509	0.319847		1.13685	0.997179	0.553775	0.895936	0.304439	0.175976	2.5166	1.33148	0.420873
Arabinofuranose	3.76994	2.40397	1.09064	2.42151	1.33973	0.774413		15.7125	8.46124	4.48374	9.55249	5.69335	3.29096	3.94484	1.97997	0.67831		7.5606	4.0176	3.87954	5.15258	2.08655	1.2061	2.12783	1.08939	0.571886		1.63977	1.08623	0.612365	1.11279	0.514216	0.297234	0.459542	-1.12173	0.60127
Arabino-hexonic acid	0.107254	0.0979698	0.0859172	0.0970469	0.0106982	0.00618391		2.04149	1.5819	1.76367	1.79569	0.231464	0.133794	18.5033	4.20971	0.141472		1.16616	0.557477	0.589793	0.771145	0.342478	0.197964	7.94611	2.99025	0.381681		0.883797	0.761182	4.62058	2.08852	2.19369	1.26803	21.5207	4.42766	0.880918
Arabinonic acid	0.107254	0.0979698	0.0859172	0.0970469	0.0106982	0.00618391		0.0875949	0.104548	0.101631	0.0979247	0.00906401	0.00523931	1.00905	0.0129912	0.120064		0.113352	0.113352	0.131753	0.119485	0.0106237	0.00614089	1.23121	0.30008	0.11813		0.305362	0.307881	0.156975	0.256739	0.0864075	0.0499465	2.64552	1.40355	0.295399
B-D-Galactopyranoside	4.75063	4.12854	3.44089	4.10668	0.655142	0.378695		2.08759	1.70455	5.10163	2.96459	1.86061	1.0755	0.721894	-0.47014	0.540142		2.71335	2.81335	2.93175	2.81949	0.10933	0.0631963	0.68656	-0.542542	0.13694		3.42309	2.83432	1.98322	2.74687	0.723907	0.418443	0.668879	-0.580183	0.256957
B-D-Glucopyranosiduronic acid	0.806449	1.11299	1.45425	1.12456	0.324054	0.187314		2.54733	2.24144	2.85087	2.54655	0.304715	0.176136	2.26448	1.17918	0.260255		1.25397	1.21589	1.36054	1.2768	0.0749743	0.0433378	1.13538	0.183171	0.245295		0.829638	0.83507	0.559786	0.741498	0.15739	0.090977	0.659367	-0.600847	0.298524
B-Dl-Lyxopyranose/1,6-anhydro-b-glucose	2.80389	3.0631	2.76	2.87566	0.163805	0.0946847		14.355	7.94646	0.600359	7.63393	6.88263	3.9784	2.65467	1.40853	0.753515		8.38126	5.90942	5.33748	6.54272	1.6177	0.935086	2.2752	1.186	0.211636		2.76226	5.72389	0.930007	3.13872	2.41901	1.39827	1.09148	0.12628	0.644599
beta -amino-isobutyric acid	0.107254	0.0979698	0.0859172	0.0970469	0.0106982	0.00618391		0.0875949	0.104548	0.101631	0.0979247	0.00906401	0.00523931	1.00905	0.0129912	0.120064		0.113352	0.113352	0.131753	0.119485	0.0106237	0.00614089	1.23121	0.30008	0.11813		0.507545	0.536088	0.35673	0.466788	0.0963754	0.0557083	4.80992	2.26601	0.195223
Butanoic acid	15.3499	17.001	12.5854	14.9787	2.23108	1.28964		10.3058	10.1145	15.1041	11.8415	2.82718	1.63421	0.790552	-0.339067	0.234722		64.304	51.3137	47.8289	54.4822	8.68254	5.01881	3.63731	1.86287	0.181948		6.10134	7.99919	6.75586	6.95213	0.964029	0.557242	0.464133	-1.10739	0.169745
Citric acid	72.1216	58.3789	49.68	60.0602	11.3149	6.54038		22.2904	22.1843	35.43	26.6349	7.61695	4.40286	0.44347	-1.17309	0.285642		95.3653	94.9285	100.44	96.9112	3.06362	1.77088	1.61357	0.690254	0.159336		43.4839	36.5861	34.0772	38.0491	4.87098	2.81559	0.633516	-0.658548	0.189986
cyclohexanol	0.238965	0.347491	0.122927	0.236461	0.112303	0.0649151		1.06609	2.3439	1.2723	1.56076	0.68601	0.396537	6.6005	2.72258	0.539758		0.26739	0.560951	2.18399	1.00411	1.03229	0.596701	4.24641	2.08624	0.944598		0.579088	1.51126	0.16955	0.753301	0.687614	0.397465	3.18573	1.67162	0.858264
cystathionine	0.107254	0.0979698	0.0859172	0.0970469	0.0106982	0.00618391		0.0875949	0.104548	0.101631	0.0979247	0.00906401	0.00523931	1.00905	0.0129912	0.120064		1.51158	1.42544	1.20516	1.38072	0.158029	0.0913462	14.2274	3.8306	0.132546		0.791055	1.04458	0.543623	0.793087	0.250485	0.144789	8.1722	3.03072	0.279026
D-erythropentofuranose	1.47366	1.39688	1.06499	1.31184	0.217202	0.125551		8.09917	5.87432	6.88514	6.95288	1.11397	0.643915	5.30009	2.40602	0.192176		5.11245	5.56765	5.97436	5.55149	0.431182	0.249238	4.23183	2.08128	0.152544		3.57982	2.90784	3.81045	3.4327	0.468944	0.271066	2.6167	1.38775	0.179044
D-Fructose	225.935	213.817	220.694	220.149	6.07758	3.51305		87.899	101.046	111.303	100.083	11.7317	6.78134	0.454613	-1.13729	0.100449		166.329	168.415	189.968	174.904	13.0873	7.56489	0.794482	-0.331914	0.0665245		169.876	180.558	193.854	181.429	12.0126	6.94368	0.82412	-0.279074	0.059835
D-galactose	170.585	168.147	169.975	169.569	1.2685	0.733234		64.6552	79.346	84.1586	76.0533	10.1601	5.87287	0.448509	-1.15679	0.111604		127.889	129.102	134.832	130.608	3.70826	2.1435	0.770233	-0.376632	0.0244904		119.262	118.42	117.094	118.258	1.09298	0.631779	0.697406	-0.519929	0.00991781
D-glucose	4.60944	10.3199	11.1457	8.69167	3.55935	2.05743		7.54268	4.93276	3.5057	5.32705	2.04717	1.18333	0.612891	-0.706298	0.468426		0.113352	0.113352	0.131753	0.119485	0.0106237	0.00614089	0.0137471	-6.18473	0.349535		0.123088	0.134315	0.083218	0.113541	0.0268534	0.0155222	0.0130631	-6.25835	0.394451
DL-Malic acid	523.337	469.522	432.157	475.006	45.8364	26.495		73.3214	79.236	89.3453	80.6342	8.10295	4.68379	0.169754	-2.55848	0.116207		87.5621	90.5299	108.134	95.4088	11.1201	6.42782	0.200858	-2.31575	0.126212		143.057	126.527	140.091	136.558	8.81327	5.09438	0.287488	-1.79843	0.0968309
D-Ribofuranose	0.883855	0.348013	0.296932	0.5096	0.325119	0.18793		0.0875949	0.104548	0.101631	0.0979247	0.00906401	0.00523931	0.19216	-2.37962	0.537721		0.113352	0.113352	0.131753	0.119485	0.0106237	0.00614089	0.234469	-2.09253	0.537292		0.903048	0.756749	0.515612	0.725136	0.195643	0.113088	1.42295	0.508886	0.577778
D-xylofuranose	0.107254	0.0979698	0.0859172	0.0970469	0.0106982	0.00618391		0.42949	0.522488	0.448403	0.466794	0.0491506	0.0284108	4.80998	2.26603	0.127154		1.01335	0.856729	0.71	0.860027	0.151704	0.0876901	8.86198	3.14763	0.1735		0.123088	0.134315	0.083218	0.113541	0.0268534	0.0155222	1.16996	0.226454	0.21765
Erythronic acid	1.92157	2.19913	1.64646	1.92239	0.276336	0.159732		1.58943	1.36268	1.82683	1.59298	0.232097	0.13416	0.828646	-0.271173	0.17072		5.9964	4.80272	5.09833	5.29915	0.621667	0.359345	2.75654	1.46286	0.154761		2.87446	1.86892	1.37053	2.03797	0.766083	0.442823	1.06012	0.0842325	0.335687
ethoxyamine	0.107254	0.0979698	0.0859172	0.0970469	0.0106982	0.00618391		0.224086	0.267456	0.259993	0.250512	0.0231876	0.0134032	2.58135	1.36812	0.120064		0.113352	0.113352	0.131753	0.119485	0.0106237	0.00614089	1.23121	0.30008	0.11813		0.481628	0.394201	0.211025	0.362285	0.138096	0.0798242	3.73309	1.90037	0.330973
Fructose benzoyl oxime	1.75929	2.11825	1.92453	1.93403	0.179665	0.103853		3.52463	3.49961	3.58939	3.53788	0.0463332	0.0267822	1.82928	0.871277	0.0782522		6.50421	6.4092	6.06041	6.3246	0.23368	0.135075	3.27018	1.70937	0.0833897		4.39189	3.85385	2.1286	3.45811	1.18241	0.683472	1.78804	0.838379	0.295538
Fumaric acid	1.55094	2.19248	1.59777	1.7804	0.357637	0.206727		1.96841	1.23842	1.51236	1.57306	0.368763	0.213158	0.883546	-0.178623	0.257501		16.745	16.3708	16.4191	16.5116	0.203546	0.117656	9.27413	3.21321	0.167866		2.35602	1.34849	1.14882	1.61777	0.647083	0.374036	0.908659	-0.138188	0.373338
Glucofuranoside	14.0982	18.761	19.6568	17.5053	2.98449	1.72514		21.4756	14.8689	10.3066	15.5504	5.61556	3.24599	0.888322	-0.170846	0.333094		28.03	27.9724	27.7677	27.9234	0.137826	0.0796682	1.59514	0.673679	0.142266		14.1344	9.02509	8.20514	10.4549	3.2128	1.85711	0.597239	-0.74362	0.293128
Glycerol	3.20731	3.23808	2.85082	3.09874	0.215254	0.124424		6.02206	2.93773	5.62737	4.86238	1.67844	0.970199	1.56915	0.649984	0.293696		7.40519	7.30661	6.97939	7.23039	0.222899	0.128843	2.33334	1.22239	0.0633908		5.6986	5.10461	3.57976	4.79432	1.09297	0.631774	1.54719	0.629647	0.198784
Glycine	3.19266	3.69748	3.20467	3.36494	0.288058	0.166508		8.34579	8.18964	9.10448	8.54664	0.489375	0.282876	2.53991	1.34478	0.0859047		15.8092	13.0383	14.2474	14.365	1.38918	0.802996	4.26901	2.0939	0.107727		11.8494	9.79464	7.31825	9.65408	2.26882	1.31146	2.86902	1.52056	0.208624
Hexanoic acid	43.8453	42.2454	34.624	40.2382	4.92744	2.84823		4.80136	4.99273	4.40797	4.73402	0.29814	0.172335	0.11765	-3.08743	0.114858		0.113352	0.113352	0.131753	0.119485	0.0106237	0.00614089	0.00296945	-8.39559	0.126226		0.123088	0.134315	0.083218	0.113541	0.0268534	0.0155222	0.00282171	-8.46921	0.222148
Hexopyranose	5.62578	3.95879	3.49037	4.35831	1.12236	0.648766		0.224086	0.267456	0.259993	0.250512	0.0231876	0.0134032	0.057479	-4.12082	0.228255		9.38549	11.0379	7.91279	9.44538	1.5634	0.9037	2.16721	1.11584	0.255344		3.8105	2.41793	2.93535	3.05459	0.703902	0.40688	0.700866	-0.51279	0.288244
l-alanine	0.0295695	0.02701	0.0236871	0.0267555	0.00294945	0.00170488		0.0875949	0.104548	0.101631	0.0979247	0.00906401	0.00523931	3.65998	1.87184	0.120064		3.24763	2.11899	2.13807	2.50156	0.64618	0.373514	93.4971	6.54685	0.234258		3.44738	2.81888	2.38498	2.88375	0.534163	0.308765	107.782	6.75197	0.179794
L-Aspartic acid	17.6332	15.5717	12.7281	15.311	2.46293	1.42366		2.44825	2.42049	2.62363	2.49745	0.110146	0.063668	0.163115	-2.61604	0.139125		0.113352	0.113352	0.131753	0.119485	0.0106237	0.00614089	0.00780387	-7.00159	0.153306		0.337941	0.340166	0.220241	0.299449	0.0686054	0.0396563	0.0195578	-5.67612	0.233497
l-leucine	0.107254	0.0979698	0.0859172	0.0970469	0.0106982	0.00618391		1.56383	3.07804	3.82365	2.82184	1.15149	0.665599	29.0771	4.86181	0.352568		4.7418	4.98294	4.53226	4.75233	0.225528	0.130363	48.9695	5.61381	0.100108		3.90688	3.66183	1.02418	2.8643	1.59829	0.923865	29.5146	4.88335	0.474429
L-threonic acid	0.69576	0.629816	0.501563	0.609046	0.0987501	0.057081		1.7974	1.27707	0.97161	1.34869	0.417526	0.241345	2.21443	1.14694	0.291493		2.16562	4.74759	4.60753	3.84025	1.45196	0.839281	6.30534	2.65657	0.343141		1.0367	1.04794	0.712423	0.932354	0.190549	0.110144	1.53084	0.614326	0.2176
L-threonine	1.94106	3.20158	2.71792	2.62018	0.635918	0.367582		2.08911	12.279	37.7088	17.359	18.3452	10.6041	6.62509	2.72794	0.904439		11.5327	10.5421	9.00943	10.3614	1.2713	0.734857	3.95446	1.98348	0.226836		3.81335	2.8194	3.02015	3.21764	0.525581	0.303804	1.22802	0.296333	0.244016
l-valine	0.386723	0.366361	0.344872	0.365985	0.0209283	0.0120973		1.92988	0.649075	0.826101	1.13502	0.69404	0.401179	3.10127	1.63286	0.512262		15.4779	12.0668	16.5413	14.6953	2.33765	1.35124	40.1527	5.32743	0.140997		0.634803	0.25251	0.335456	0.40759	0.201096	0.11624	1.11368	0.155331	0.414284
Malonic acid	0.0295695	0.339805	0.253358	0.207578	0.160105	0.092546		0.470628	0.30286	0.524618	0.432702	0.115641	0.0668448	2.08453	1.05972	0.680871		1.72634	1.39991	1.96259	1.69628	0.282542	0.163319	8.17177	3.03065	0.658175		1.00014	0.647386	0.545258	0.730929	0.238674	0.137962	3.52123	1.81608	0.698623
methylmaleic acid	0.107254	0.0979698	0.0859172	0.0970469	0.0106982	0.00618391		0.0875949	0.104548	0.101631	0.0979247	0.00906401	0.00523931	1.00905	0.0129912	0.120064		0.113352	0.113352	0.131753	0.119485	0.0106237	0.00614089	1.23121	0.30008	0.11813		0.485223	0.437178	0.213991	0.378797	0.144734	0.0836611	3.90324	1.96467	0.3317
Myo-inositol	9.88959	3.7772	3.44938	5.70539	3.62733	2.09672		3.94029	4.24596	5.20178	4.46268	0.658078	0.380392	0.782186	-0.354416	0.544378		11.5143	10.8811	10.0178	10.8044	0.751203	0.434221	1.89372	0.921224	0.533462		5.49212	4.30171	2.46662	4.08682	1.52416	0.881015	0.716308	-0.481348	0.614806
Oxalic acid	34.2721	75.4372	80.8608	63.5233	25.4771	14.7266		9.41958	10.3183	32.0925	17.2768	12.8387	7.4212	0.271976	-1.87845	0.70435		71.0158	69.8951	64.6903	68.5338	3.37533	1.95106	1.07887	0.109528	0.337044		60.4269	41.556	69.434	57.139	14.2269	8.22364	0.899496	-0.152812	0.393755
Palmitic acid	6.14076	4.06211	8.04601	6.08296	1.99258	1.15178		3.1422	1.50537	2.53452	2.39403	0.827407	0.47827	0.393563	-1.34533	0.397185		6.61872	3.53147	3.03081	4.39366	1.94314	1.1232	0.72229	-0.469349	0.459057		7.77317	4.42829	20.233	10.8115	8.32889	4.81439	1.77734	0.829719	0.69825
Pentanoic acid	58.7867	77.2874	87.2968	74.4569	14.4642	8.36082		62.7669	60.0829	69.8703	64.24	5.05726	2.92327	0.862781	-0.212934	0.174835		100.255	98.2144	120.912	106.46	12.5566	7.25814	1.42983	0.515839	0.189563		82.4944	77.4147	59.9593	73.2895	11.8204	6.83257	0.98432	-0.0228003	0.210602
Phenylserine	2.25859	1.74816	1.98663	1.99779	0.255394	0.147627		0.0875949	0.104548	0.101631	0.0979247	0.00906401	0.00523931	0.0490164	-4.35059	0.131646		0.113352	0.113352	0.131753	0.119485	0.0106237	0.00614089	0.0598086	-4.0635	0.129885		0.123088	0.134315	0.083218	0.113541	0.0268534	0.0155222	0.0568329	-4.13713	0.224247
Phosphoric acid	20.5616	21.2677	18.1295	19.9862	1.64627	0.951601		32.0085	6.34255	6.11015	14.8204	14.8858	8.60449	0.74153	-0.431424	0.840597		48.109	47.3751	45.1498	46.878	1.54097	0.890732	2.34551	1.2299	0.0739743		32.4979	27.9777	22.4227	27.6328	5.04641	2.917	1.38259	0.467373	0.167105
Propanoic acid	9.10729	6.94937	5.78885	7.28184	1.68402	0.973419		16.7594	12.9612	13.6552	14.4586	2.02252	1.16909	1.98557	0.989554	0.225439		16.8719	15.2503	15.4329	15.8517	0.88826	0.513445	2.17688	1.12226	0.198479		17.1439	15.6032	11.8085	14.8519	2.74593	1.58724	2.03958	1.02827	0.246965
Pyruvic acid	0.601096	1.50256	1.17896	1.09421	0.45667	0.263971		0.519701	0.467781	0.28333	0.423604	0.124224	0.0718057	0.387133	-1.3691	0.42546		0.328863	0.316707	0.304675	0.316748	0.0120941	0.00699081	0.289477	-1.78848	0.349569		0.379489	0.39008	0.110797	0.293455	0.158275	0.0914884	0.26819	-1.89867	0.568833
ribitol	4.83736	5.95914	5.35311	5.3832	0.561497	0.324565		15.9088	17.2073	20.2888	17.8016	2.2497	1.3004	3.30688	1.72547	0.136677		10.7059	9.9007	9.23986	9.94883	0.734219	0.424404	1.84812	0.886062	0.106576		12.8528	10.5578	2.39082	8.60049	5.4988	3.1785	1.59765	0.675954	0.540342
Serine	3.34077	5.80127	4.54459	4.56221	1.23034	0.711182		3.11168	0.401286	0.398329	1.30376	1.5657	0.905029	0.285775	-1.80705	1.02663		18.0015	17.5841	14.8398	16.8085	1.71765	0.992863	3.68428	1.88138	0.240551		7.29358	4.6913	4.20256	5.39581	1.66158	0.960451	1.18272	0.242107	0.341428
stearic acid	0.107254	0.0979698	0.0859172	0.0970469	0.0106982	0.00618391		0.0875949	0.104548	0.101631	0.0979247	0.00906401	0.00523931	1.00905	0.0129912	0.120064		0.113352	0.113352	0.131753	0.119485	0.0106237	0.00614089	1.23121	0.30008	0.11813		5.02992	2.04069	5.85933	4.30998	2.00855	1.16101	44.4113	5.47286	0.399438
Succinic acid	8.95548	11.6115	9.84636	10.1378	1.35177	0.781371		9.45532	2.39715	3.48145	5.1113	3.80089	2.19705	0.504184	-0.987978	0.630153		32.4809	31.821	29.0738	31.1252	1.80693	1.04447	3.07022	1.61834	0.121304		21.3774	17.2682	11.3252	16.6569	5.05386	2.92131	1.64305	0.71638	0.276436
Turanose	5.55902	3.22954	1.15399	3.31418	2.20374	1.27384		10.6885	12.1306	14.0979	12.3057	1.71146	0.989282	3.71303	1.8926	0.566632		8.66684	3.55529	4.03814	5.42009	2.82211	1.63128	1.63542	0.709663	0.704436		7.78358	4.27349	0.781578	4.27955	3.50101	2.0237	1.29128	0.368805	0.879337
Uridine	0.0957138	0.12229	0.0892666	0.102423	0.0175043	0.0101181		1.40414	0.779551	0.432191	0.87196	0.492519	0.284693	8.51329	3.08972	0.49223		0.113352	0.113352	0.131753	0.119485	0.0106237	0.00614089	1.16658	0.222288	0.160687		0.250225	0.234893	0.13621	0.207109	0.061877	0.0357671	2.02209	1.01585	0.287092

### Sheet: Significance
	Significant variations in metabolite levels among the conditions was determined by Fisher Least significant difference (p<0.05) method. +Fe +P, control; -Fe +P, Fe deficiency; +Fe –P, P deficiency; -Fe –P, dual FeP deficiency
	Types	Metabolites	ANNOVA (p-value)	Fisher Least Significant Difference (LSD) Method
				(+Fe +P) - (-Fe +P)	(+Fe +P) - (+Fe -P)	(+Fe +P) - (-Fe -P)	(-Fe +P) - (+Fe -P)	(-Fe +P) - (-Fe -P)	(+Fe -P) - (-Fe -P)
	ACIDS	Acetic acid	0	Yes	No	Yes	Yes	Yes	Yes
		Aconitic acid	0.0004	No	No	Yes	No	Yes	Yes
		Butanoic acid	0	Yes	No	No	Yes	Yes	No
		Citric acid	0.0008	Yes	Yes	Yes	Yes	Yes	No
		DL-Malic acid	0	Yes	Yes	Yes	No	No	Yes
		Fumaric acid	0	Yes	No	No	Yes	Yes	No
		Malonic acid	0.0001	Yes	No	Yes	Yes	Yes	No
		Oxalic acid	0.0009	No	Yes	No	Yes	No	Yes
		Pentanoic acid	0.0096	Yes	No	No	Yes	Yes	No
		Propanoic acid	0.0024	Yes	Yes	Yes	No	No	No
		Pyruvic acid	0.013	Yes	Yes	Yes	No	No	No
		stearic acid	0.0018	No	No	Yes	No	Yes	Yes
		Succinic acid	0	Yes	No	Yes	Yes	Yes	Yes
		Arabinonic acid	0.0059	No	No	Yes	No	Yes	Yes
		Hexanoic acid	0	Yes	Yes	Yes	No	No	No
	AMINO ACIDS	Beta -Amino-Isobutyric acid	0	No	No	Yes	No	Yes	Yes
		Cystathionine	0	Yes	No	Yes	Yes	Yes	Yes
		Glycine	0.0001	Yes	Yes	Yes	Yes	Yes	No
		L-Alanine	0	Yes	No	Yes	Yes	No	Yes
		L-Aspartic acid	0	Yes	Yes	Yes	Yes	No	No
		L-Leucine	0.0031	Yes	Yes	Yes	Yes	Yes	No
		L-Threonic acid	0.0032	Yes	No	No	Yes	Yes	No
		L-Threonine	0.019	No	Yes	No	Yes	No	Yes
		L-Valine	0	Yes	No	No	Yes	Yes	No
		Phenylserine	0	Yes	Yes	Yes	No	No	No
		Serine	0	Yes	Yes	No	Yes	Yes	Yes
	SUGARS	4-ketoglucose	0	No	Yes	No	Yes	No	Yes
		Arabinofuranose	0.044	No	Yes	No	No	No	Yes
		D-erythropentofuranose	0	Yes	Yes	Yes	Yes	Yes	Yes
		D-Fructose	0	Yes	Yes	Yes	Yes	No	Yes
		D-galactose	0	Yes	Yes	Yes	Yes	Yes	Yes
		D-glucose	0.0021	Yes	No	Yes	Yes	No	Yes
		D-Ribofuranose	0.0091	Yes	Yes	No	No	Yes	Yes
		D-xylofuranose	0	Yes	Yes	No	Yes	Yes	Yes
		Hexopyranose	0	Yes	Yes	No	Yes	Yes	Yes
		Turanose	0.01	No	Yes	No	Yes	No	Yes
	SUGAR CONJUGATES	a-D-Galactopyranoside	0.0464	No	No	No	No	Yes	No
		a-D-Glucopyranoside	0	Yes	Yes	Yes	Yes	Yes	Yes
		a-D-Glucopyranosiduronic acid	0	Yes	Yes	Yes	Yes	Yes	Yes
		a-D-Mannopyranoside	0.0012	No	No	Yes	No	Yes	Yes
		b-D-Glucopyranosiduronic acid	0.0001	No	Yes	No	Yes	Yes	Yes
		Glucofuranoside	0.0021	Yes	No	Yes	Yes	Yes	No
	POLYOLS	Glycerol	0.0071	Yes	No	No	Yes	Yes	No
		Myo-inositol	0.0002	Yes	No	No	Yes	Yes	No
		Ribitol	0.056	No	Yes	No	Yes	No	Yes
	FATTY ACIDS	Lenolenic acid	0	Yes	Yes	Yes	No	No	No
		Lenoleic acid	0.0001	Yes	Yes	Yes	No	No	No
