## Supplementary material for "Physiological and molecular responses to combinatorial iron and phosphate deficiencies in hexaploid wheat seedlings": TableS11.xlsx

### Sheet: Sheet1
Table S11: Percentage distribution of frequent putative cis-regulatory elements (freq-pCREs) analysed in RNASeq data. DEGs from the three deficiency conditions were selected, their promoters were searched for the presence of the 115 freq-pCREs enriched in Fe GS clusters (Schwarz et al., 2020). Percentage distribution was also analysed for FSR and PSR genes. For control sample, three sets of 100 g…
	ALL DEGs in					Control (random DEGs not DE in -Fe)
MOTIFS	FE	P	Dual	FSR_93	50_PSR	Random1	Random2	Random3	Top TF family
CATGCA	63.8248	62.2193	65.7914	79.5699	80	53	56	55	ABI3VP1
ATATAT	65.8738	66.4201	67.518	68.8172	70	49	49	56	ARID
GCATGA	46.0904	44.4122	46.9065	68.8172	60	41	48	49	B3
ATGCAT	64.2016	64.6764	65.7194	65.5914	70	58	55	62	B3
AATATG	49.2699	49.6433	48.0216	54.8387	52	49	43	42	G2-like
AATTAA	54.5219	55.2972	54.2086	54.8387	56	41	42	37	Homeobox
AAAGTA	42.5341	43.2761	41.3309	53.7634	32	34	42	30	C2C2-Dof
AAACTA	49.2935	50.4888	50.6475	51.6129	66	40	48	46	ARID
AGCATG	44.2063	44.6499	45.0719	51.6129	52	35	47	39	B3
TATGCA	45.2426	46.4993	47.0504	50.5376	50	42	42	52	ABI3VP1
AGGCAT	33.5846	34.3461	33.705	48.3871	38	31	28	35	G2-like
CCGGCC	50.8243	49.4848	50.3957	48.3871	58	59	66	56	GeBP
ACTAGT	43.2407	41.7966	41.7266	47.3118	32	39	35	36	bHLH
CACACG	43.2407	42.0343	42.9496	47.3118	28	38	42	38	BZR
CGTGCC	35.6806	33.0779	34.7842	46.2366	30	43	44	36	bHLH
TGTACA	38.8601	40.1849	40.1799	46.2366	44	40	32	46	NAC
ACGGCA	31.0881	28.5073	32.1223	45.1613	36	35	27	35	NAC
AGTCAA	38.9308	38.3884	40	45.1613	58	30	43	28	WRKY
TATAGA	34.244	35.5086	33.4892	45.1613	28	29	31	27	Orphan
GGCATGA	12.4588	11.7305	12.0144	44.086	8	10	15	14	B3
GTATAA	31.3707	29.9339	30.8993	44.086	42	25	25	28	MYB
GCGTGA	26.9666	25.5482	26.7986	43.0108	32	25	34	35	FAR1
TAATTA	48.0217	50.3567	49.6043	43.0108	54	35	38	42	Homeobox
CACGTC	34.5737	32.1797	34.7842	41.9355	20	36	32	33	bZIP
CGGCCG	48.5869	47.0277	46.1511	41.9355	54	56	57	60	GeBP
AATTGC	37.1173	39.2338	36.295	40.8602	26	44	38	33	Homeobox
CACGAG	34.8563	34.3725	34.7842	40.8602	30	41	37	32	bHLH
TATTAA	37.2821	39.4452	37.3022	40.8602	20	35	33	36	Homeobox
ACACTA	32.2421	32.6552	32.3022	39.7849	30	24	25	26	C2H2
CACTAC	31.1352	28.8771	30.9353	39.7849	26	27	23	34	bZIP
ACTATA	36.2459	37.4373	36.7266	38.7097	40	38	33	19	ARID
CACGCC	42.3457	38.4941	42.9856	37.6344	32	51	52	51	NAC
CACGTG	37.9887	34.7952	35.5396	37.6344	16	33	36	42	bHLH
CGGCCA	42.228	40.8983	44.1367	37.6344	52	48	52	48	GeBP
GTCAAC	32.878	32.9987	33.6331	37.6344	54	29	39	29	WRKY
GTGGCA	41.5214	40.2114	42.0504	37.6344	44	44	48	46	bZIP
TAACTA	30.7113	32.4967	32.8058	37.6344	26	25	25	18	MYB
ACGAAA	36.9995	36.4597	37.1583	36.5591	28	36	33	34	NLP
AGGCATG	12.553	12.2061	12.6259	36.5591	4	11	12	13	B3
ATTAAG	31.7946	32.7609	32.0863	36.5591	32	33	24	25	NAC
CCCCAC	41.0975	39.2338	41.1871	36.5591	48	54	66	58	TCP
AACGGC	28.6387	27.0806	28.6691	35.4839	30	35	33	29	Trihelix
GTATTA	29.8398	31.7834	29.1367	35.4839	24	23	23	16	MYB
ACCCAC	39.4253	37.4901	39.6403	34.4086	30	51	33	44	TCP
ACGTGG	32.4541	30.6473	32.6259	34.4086	22	39	33	37	bHLH
ATAACC	26.3542	25.284	27.2662	34.4086	44	29	28	22	MYB
CGTGGC	35.7042	33.5007	37.482	34.4086	30	41	37	36	bZIP
GCCCCA	33.1371	31.4135	33.0216	34.4086	34	33	48	39	TCP
GTGTTA	27.0843	28.6129	27.5899	33.3333	12	28	26	17	C2H2
CCCACG	34.1262	32.8666	34.8561	32.2581	16	43	50	43	bHLH
GGTGAC	31.9595	31.5456	32.7698	32.2581	32	34	25	33	bZIP
ACCACG	34.7386	33.0251	34.3525	31.1828	30	33	32	49	bHLH
ACGCAT	29.5808	28.2166	31.6547	31.1828	18	32	24	22	ZF-HD
ACGCCA	32.2421	32.3118	34.964	31.1828	22	43	37	44	NAC
CACGCA	41.7805	39.2074	45.2158	31.1828	40	35	37	47	NAC
CCACGC	41.6863	38.6526	41.295	31.1828	28	46	56	57	FAR1
CCATGC	48.2807	47.5297	48.1295	31.1828	66	40	38	57	B3
CGCGCC	42.0867	40	40.5396	31.1828	52	54	53	61	FAR1
CGTCAG	24.3288	24.2801	25.0719	31.1828	16	26	23	22	bZIP
ACACGC	36.1046	35.2708	38.0576	30.1075	20	38	38	37	NAC
GACAGC	29.2982	28.0845	27.4101	30.1075	38	30	32	34	bZIP
AGTGGG	30.4757	27.6354	29.5324	29.0323	28	26	30	30	TCP
CATGCC	44.8187	44.4914	43.4892	27.957	62	28	34	49	ABI3VP1
CGCTCA	23.528	22.8534	24.2446	27.957	16	22	27	22	FAR1
CGTGGA	34.6444	33.6063	33.1655	27.957	24	38	31	34	NAC
GGAGCC	34.5266	34.4254	33.6691	27.957	34	37	41	39	E2F-DP
ACGCGC	33.1371	30.3567	32.7698	26.8817	32	35	40	43	FAR1
GTCTTA	20.5841	20.1057	22.8777	26.8817	32	15	17	15	C2H2
GTTATA	26.9901	27.0806	25.6115	26.8817	24	22	25	33	MYB
TAATTAA	24.5643	25.7596	24.3885	26.8817	16	17	19	15	ARID
TACGAA	23.0805	22.5627	23.8849	26.8817	18	20	26	18	bHLH
AGTGGC	35.0212	32.4703	33.8489	25.8065	42	32	36	30	bHLH
ATCGTG	27.4847	25.0727	25.6475	25.8065	24	32	23	16	AP2-EREBP
TTAATTA	23.3632	26.8164	25.1439	25.8065	14	14	19	23	ARID
AACGTA	20.1837	19.7622	19.2446	24.7312	28	16	14	18	ARF
CCATAC	28.1912	27.1598	28.1655	23.6559	36	26	25	27	bHLH
CCTACG	20.7489	19.2867	21.223	23.6559	20	20	19	16	MYB
CGTTGA	27.8615	27.9789	27.6619	22.5806	22	26	28	33	WRKY
GTCGGA	25.0589	23.5667	24.6403	21.5054	24	30	26	21	ARF
CCACGTC	13.8719	12.9987	13.5252	20.4301	10	17	11	19	bZIP
GAGTCA	26.1187	26.2087	25.3237	19.3548	24	25	26	21	bHLH
GCTGAC	28.78	29.4848	31.1871	19.3548	26	33	34	34	bZIP
AACTAGT	13.3302	12.6024	13.777	18.2796	12	14	10	9	bHLH
CACACGC	18.3702	17.3052	19.8201	18.2796	6	16	20	18	NAC
CGTGAC	23.7164	22.8798	24.7122	18.2796	14	19	22	23	bHLH
ACTAGTT	13.0711	12.2325	11.6547	17.2043	8	11	14	16	bHLH
TGTACAA	14.0603	15.1387	15.1079	17.2043	18	12	16	17	NAC
ACGTGGC	12.5294	11.3871	12.8058	16.129	6	13	9	14	bZIP
GGCGTGA	8.00754	7.107	7.73381	15.0538	2	7	11	11	NAC
ACGTGCC	9.13801	8.48085	9.7482	13.9785	6	13	8	7	bHLH
CGTAAG	12.9063	13.1572	12.8058	13.9785	22	10	17	10	bZIP
CGTCAGC	8.64343	8.50727	9.71223	13.9785	8	11	7	11	bZIP
CACGCCA	14.0838	14.7688	16.7266	12.9032	8	16	18	21	NAC
ACGCGCC	11.2577	9.45839	10.8273	11.828	20	14	11	14	FAR1
TCACGCC	8.97315	7.31836	8.81295	11.828	6	13	12	6	NAC
AACGGCA	8.29016	8.42801	8.63309	10.7527	4	14	8	6	Trihelix
ACGTCAG	5.79369	5.83884	6.25899	10.7527	2	3	5	5	bZIP
AGTGGGG	8.10174	7.55614	8.20144	10.7527	2	8	8	9	TCP
GACGTGG	11.8935	10.8322	11.7266	10.7527	6	17	10	12	bZIP
GACAGCA	10.033	8.98283	9.67626	8.60215	4	7	9	11	bZIP
GACAGCC	7.84268	7.95244	6.94245	8.60215	6	10	9	5	bZIP
TCATGCC	12.1762	11.1493	12.482	8.60215	18	5	12	7	B3
CCATGCC	17.2398	16.2483	15.6475	7.52688	28	13	11	25	B3
TGACAGC	9.04381	8.79789	8.20144	7.52688	18	10	2	11	bZIP
AGTCAAC	10.3156	9.80185	10.7914	6.45161	20	11	14	8	WRKY
CCCCACT	10.975	10.4095	11.0072	6.45161	4	11	11	20	TCP
GGAGCCC	9.82101	10.3567	9.96403	6.45161	12	11	14	12	TCP
CACGTGCC	2.87329	3.06473	2.73381	5.37634	4	4	1	4	bHLH
CCACGTCA	3.65049	3.93659	4.10072	5.37634	2	6	3	4	bZIP
CGTTGAA	9.04381	8.42801	8.20144	5.37634	8	8	11	6	AP2-EREBP
CCCATGC	13.0005	13.1308	13.5971	4.30108	12	10	13	15	B3
CACGTCAG	2.42581	1.98151	2.41007	3.22581	0	1	2	2	bZIP
GGAGCCCA	3.06171	2.74769	2.8777	1.07527	0	1	5	0	TCP
TGACAGCA	2.94395	2.93263	2.76978	1.07527	0	3	0	6	bZIP
GGAGCCCAC	0.777202	0.634082	0.503597	0	0	0	1	0	TCP
