## Supplementary material for "Physiological and molecular responses to combinatorial iron and phosphate deficiencies in hexaploid wheat seedlings": TableS12.xlsx

### Sheet: allInfo
Table S12: Percentage distribution of PHR1 binding site (P1BS) motifs in the promoter region of transcripts DE in RNASeq data and specificaly in the genes involved in FSR, PSR genes (Sheet 1). PSR and FSR genes followed by the number of P1BS motifs found in each gene's promoter region (Sheet 2 and 3).
Dataset	Percentage of genes with P1BS motif
(-P) vs Control DEGs	34.61
(-Fe) vs Control DEGs	34.97
(-Fe-P) v s Control DEGs	36.91
PSR genes	62
FSR genes	12.9032

### Sheet: PSR
ID	No. of P1BS motifs in promoter	Name	(-P)LFC	(-Fe)LFC	(-Fe-P)LFC	Description
TraesCS3B02G322100	4	PS2	1.82	NC	1.32	Inorganic pyrophosphatase 2
TraesCS4B02G317000	3	PHT	NC	2.26	2.5	Phosphate transporter protein
TraesCS3B02G322000	3	PS2	2.05	NC	NC	Inorganic pyrophosphatase 2
TraesCS4B02G317100	2	PHT	NC	1.56	NC	Phosphate transporter protein
TraesCS4A02G416400	2	PHT	NC	4.64	1.17	Phosphate transporter protein
TraesCS4A02G416500	2	PHT	NC	3.38	1.9	Phosphate transporter protein
TraesCS4A02G416600	2	PHT	NC	2.62	2.39	Phosphate transporter protein
TraesCS4D02G313700	2	PHT	NC	1.94	1.42	Phosphate transporter protein
TraesCS4D02G313800	2	PHT	NC	1.92	1.17	Phosphate transporter protein
TraesCSU02G070800	2	PHT	NC	1.43	1.47	Phosphate transporter protein
TraesCS4B02G317200	2	PHT	-1.26	2.45	1.47	Phosphate transporter protein
TraesCS1D02G278600	2	PHT	-1.62	NC	NC	Phosphate transporter
TraesCS2D02G488500	2	PHR	NC	NC	2.55	Myb family transcription factor family protein
TraesCS6A02G108800	2	PHR	-2.17	NC	NC	Myb-like transcription factor family protein
TraesCS4B02G312200	2	IPS1	1.71	NC	NC	Cysteine/O-acetylserine efflux protein
TraesCS3B02G321700	2	PS2	NC	NC	1.5	Inorganic pyrophosphatase 2
TraesCS3D02G287000	2	PS2	NC	1.3	1.17	Inorganic pyrophosphatase 2
TraesCS2A02G047400	1	PHT	NC	NC	1.66	Phosphate transporter
TraesCS4A02G360000	1	PHT	-2.8	NC	NC	Phosphate transporter protein
TraesCS6A02G380000	1	PHO	NC	1.46	NC	Phosphate transporter PHO1-like protein
TraesCS6D02G097000	1	PHR	-3.19	NC	NC	Myb-like transcription factor family protein
TraesCS7A02G454100	1	PHF1	NC	NC	1.26	WD repeat-containing protein 1
TraesCS7B02G354500	1	PHF1	NC	NC	1.06	WD repeat-containing protein 1
TraesCS7D02G443200	1	PHF1	NC	NC	1.13	WD repeat-containing protein 1
TraesCS3A02G215400	1	PS2	NC	-2.15	NC	Inorganic pyrophosphatase 2
TraesCS3D02G217400	1	PS2	NC	-2.4	NC	Inorganic pyrophosphatase 2
TraesCS7A02G473000	1	PS2	NC	1.38	NC	Inorganic pyrophosphatase 2
TraesCS7B02G374300	1	PS2	NC	2.13	-1.28	Inorganic pyrophosphatase 2
TraesCS7D02G460300	1	PS2	NC	1.33	-1.38	Inorganic pyrophosphatase 2
TraesCS3D02G287100	1	PS2	NC	1.14	1.36	Inorganic pyrophosphatase 2
TraesCS3D02G287300	1	PS2	1.61	NC	1.33	Inorganic pyrophosphatase 2
TraesCS3A02G190800	0	PHT	-2.71	NC	NC	Phosphate transporter
TraesCS1B02G288300	0	PHT	NC	-1.04	NC	Phosphate transporter
TraesCS7A02G226600	0	PHT	NC	1.75	NC	Phosphate transporter
TraesCS7B02G193000	0	PHT	NC	1.21	NC	Phosphate transporter
TraesCS7D02G227800	0	PHT	NC	1.61	NC	Phosphate transporter family protein
TraesCS4A02G359900	0	PHT	-2.94	NC	NC	Phosphate transporter protein
TraesCS5B02G512000	0	PHT	-2.93	NC	NC	Phosphate transporter protein
TraesCS5D02G512900	0	PHT	-2.15	NC	NC	Phosphate transporter protein
TraesCS5D02G513000	0	PHT	-1.69	NC	1.2	Phosphate transporter protein
TraesCS6B02G418600	0	PHO	NC	1.2	NC	Phosphate transporter PHO1-like protein
TraesCS7B02G129700	0	PHO	NC	1.69	NC	Phosphate transporter PHO1-like protein
TraesCS6A02G379700	0	PHO	-1.44	NC	NC	Phosphate transporter PHO1-like protein
TraesCS7A02G231200	0	PHO	1.84	1.54	NC	Phosphate transporter PHO1-like protein
TraesCS7D02G231300	0	PHO	2.27	2.58	NC	Phosphate transporter PHO1-like protein
TraesCS2A02G100600	0	PHR	2.76	NC	NC	Myb family transcription factor APL
TraesCS2B02G117800	0	PHR	4.4	NC	NC	Myb family transcription factor APL
TraesCS2D02G100100	0	PHR	3.18	NC	NC	Myb family transcription factor APL
TraesCS3B02G245400	0	PS2	NC	-2.33	NC	Inorganic pyrophosphatase 2
TraesCS3B02G322200	0	PS2	1.98	NC	1.24	Inorganic pyrophosphatase 2

### Sheet: FSR
ID	No. of P1BS motifs in promoter	Name	(-P)LFC	(-Fe)LFC	(-Fe-P)LFC	Description
TraesCS3B02G550000	2	IRO2	NC	8.15	5.32	basic helix-loop-helix (bHLH) DNA-binding superfamily protein
TraesCS3D02G495700	2	IRO2	NC	8.71	5.9	Basic helix-loop-helix transcription factor
TraesCS7A02G334900	2	NAAT	NC	1.49	NC	Aminotransferase-related family protein
TraesCS1A02G374800	1	HRZ1	NC	1.94	NC	Zinc finger protein-like
TraesCS3A02G489600	1	IRO2	NC	8.56	NC	Basic helix-loop-helix transcription factor
TraesCS2A02G033500	1	NAS	NC	1.85	NC	Nicotianamine synthase
TraesCS2D02G033000	1	NAS	NC	2.08	NC	Nicotianamine synthase
TraesCS3B02G068400	1	NAS	NC	11.09	7.15	Nicotianamine synthase
TraesCS6A02G093000	1	NAS	NC	10.93	9.65	Nicotianamine synthase
TraesCS6B02G186100	1	NAS	NC	11.65	NC	Nicotianamine synthase
TraesCS2A02G377200	1	YSL	-1.42	-2.96	-1.44	Yellow stripe-like transporter 12
TraesCS4B02G131400	1	ZIFL	NC	14.67	6.99	Protein ZINC INDUCED FACILITATOR-LIKE 1
TraesCS2A02G315600	0	DMAS	NC	NC	2.68	Reductase 1
TraesCS2B02G333900	0	DMAS	-2.77	NC	1.18	Reductase 1
TraesCS2D02G000200	0	DMAS	-2.37	NC	1.06	Reductase 1
TraesCS2D02G313700	0	DMAS	NC	NC	2.34	Reductase 1
TraesCS4A02G074800	0	DMAS	NC	4.88	1.19	Reductase 1
TraesCS4D02G232200	0	DMAS	NC	4.53	1.75	Reductase 1
TraesCS1B02G395000	0	HRZ1	NC	2.24	NC	Zinc finger protein-like
TraesCS1D02G382000	0	HRZ1	NC	2.49	NC	Zinc finger protein-like
TraesCS3A02G262700	0	HRZ1	NC	1.64	NC	Zinc finger protein-like
TraesCS3B02G296100	0	HRZ1	NC	1.79	NC	Zinc finger protein-like
TraesCS3D02G262600	0	HRZ1	NC	1.8	NC	Zinc finger protein-like
TraesCS2A02G515300	0	IRO2	NC	10.4	6.94	Basic helix-loop-helix (BHLH) family transcription factor
TraesCS2D02G517000	0	IRO2	NC	9.9	6.21	Basic helix-loop-helix (BHLH) family transcription factor
TraesCS3A02G489700	0	IRO2	NC	10.54	7.39	basic helix-loop-helix (bHLH) DNA-binding superfamily protein
TraesCS3B02G550200	0	IRO2	NC	9.78	7.97	Basic helix-loop-helix (BHLH) family transcription factor
TraesCS3D02G495600	0	IRO2	NC	7.26	5.45	Basic helix-loop-helix transcription factor
TraesCS2A02G081300	0	IRO3	NC	1.42	2.43	Transcription factor
TraesCS2B02G095900	0	IRO3	NC	3.91	3.69	Transcription factor
TraesCS2D02G079100	0	IRO3	NC	1.49	1.58	Transcription factor protein
TraesCS1A02G291100	0	NAAT	NC	11.56	10.61	Aminotransferase-related family protein
TraesCS1A02G291200	0	NAAT	NC	2.88	NC	Aminotransferase-related family protein
TraesCS1B02G300500	0	NAAT	NC	12.45	12	Aminotransferase-related family protein
TraesCS1B02G300600	0	NAAT	NC	2.78	NC	Aminotransferase-related family protein
TraesCS1D02G289700	0	NAAT	NC	11.59	8.61	Aminotransferase-related family protein
TraesCS1D02G289800	0	NAAT	NC	2.8	NC	Aminotransferase-related family protein
TraesCS2A02G049900	0	NAS	NC	9.68	8.33	Nicotianamine synthase
TraesCS2A02G095700	0	NAS	NC	1.53	NC	Nicotianamine synthase
TraesCS2B02G047100	0	NAS	NC	1.27	NC	Nicotianamine synthase
TraesCS2B02G060800	0	NAS	NC	12.65	11.17	Nicotianamine synthase
TraesCS2D02G049200	0	NAS	NC	10.78	8.23	Nicotianamine synthase
TraesCS2D02G094200	0	NAS	NC	3.44	NC	Nicotianamine synthase
TraesCS3A02G468300	0	NAS	NC	10.59	6.31	Nicotianamine synthase
TraesCS3B02G068500	0	NAS	NC	14.64	10.81	Nicotianamine synthase
TraesCS4B02G183900	0	NAS	NC	11.84	12.14	Nicotianamine synthase
TraesCS4D02G184900	0	NAS	NC	8.36	5.07	Nicotianamine synthase
TraesCS5A02G552000	0	NAS	NC	12.94	10.51	Nicotianamine synthase
TraesCS5A02G552400	0	NAS	NC	13.78	8.51	Nicotianamine synthase
TraesCS6A02G163100	0	NAS	NC	12.12	11.96	Nicotianamine synthase
TraesCS6A02G163200	0	NAS	NC	9.58	6.13	Nicotianamine synthase
TraesCS6A02G165100	0	NAS	NC	11.75	NC	Nicotianamine synthase
TraesCS6A02G165200	0	NAS	NC	NC	7.83	Chemotaxis response regulator protein-glutamate methylesterase 1
TraesCS6A02G386200	0	NAS	NC	12.32	8.47	Nicotianamine synthase
TraesCS6A02G398700	0	NAS	NC	10.43	5.2	Nicotianamine synthase
TraesCS6B02G186000	0	NAS	NC	NC	10.81	Chemotaxis response regulator protein-glutamate methylesterase 1
TraesCS6B02G425200	0	NAS	NC	10.51	11.23	Nicotianamine synthase
TraesCS6B02G438900	0	NAS	NC	10.51	4.53	Nicotianamine synthase
TraesCS6D02G148000	0	NAS	NC	11.15	12.44	Nicotianamine synthase
TraesCS6D02G148200	0	NAS	NC	12.53	4.42	Nicotianamine synthase
TraesCS6D02G148600	0	NAS	NC	10.25	9.35	Nicotianamine synthase
TraesCS6D02G370800	0	NAS	NC	11.82	9.83	Nicotianamine synthase
TraesCS6D02G382900	0	NAS	NC	11.83	8.03	Nicotianamine synthase
TraesCSU02G125200	0	NAS	NC	7.15	4.42	Nicotianamine synthase
TraesCSU02G125500	0	NAS	NC	17.33	12.11	Nicotianamine synthase
TraesCS2A02G284700	0	YSL	NC	-1.14	NC	Yellow stripe-like transporter 12
TraesCS2A02G391100	0	YSL	NC	4.26	NC	Yellow stripe-like 9 transporter
TraesCS2A02G484200	0	YSL	NC	9.72	NC	Yellow stripe-like transporter 12
TraesCS2B02G097400	0	YSL	NC	4.19	NC	Yellow stripe-like transporter 12
TraesCS2B02G394400	0	YSL	-2.37	-2.25	NC	Yellow stripe-like transporter 12
TraesCS2B02G394500	0	YSL	-5.31	-2.01	-1.13	Yellow stripe-like transporter 12
TraesCS2B02G407900	0	YSL	NC	2.77	NC	Yellow stripe-like 9 transporter
TraesCS2B02G510300	0	YSL	NC	5.53	NC	Yellow stripe-like transporter 12
TraesCS2D02G081200	0	YSL	NC	5.52	NC	Yellow stripe-like transporter 12
TraesCS2D02G373800	0	YSL	-1.69	-2.34	NC	Yellow stripe-like transporter 12
TraesCS2D02G373900	0	YSL	-3.42	-1.96	-1.39	Yellow stripe-like transporter 12
TraesCS2D02G387600	0	YSL	NC	5.31	1.39	Yellow stripe-like 9 transporter
TraesCS2D02G484200	0	YSL	NC	9.39	4.67	Yellow stripe-like transporter 12
TraesCS5A02G531800	0	YSL	NC	9.89	3.43	Yellow stripe-like 9 transporter
TraesCS6A02G240900	0	YSL	-2.39	2.56	2.07	Yellow stripe 1A transporter
TraesCS6B02G283800	0	YSL	NC	4.08	2.1	Yellow stripe 1A transporter
TraesCS6D02G223000	0	YSL	NC	1.48	NC	Yellow stripe 1A transporter
TraesCS6D02G223100	0	YSL	NC	4.97	3.86	Yellow stripe 1A transporter
TraesCS4A02G187500	0	ZIFL	NC	11.17	5.57	Protein ZINC INDUCED FACILITATOR-LIKE 1
TraesCS4A02G248500	0	ZIFL	NC	10.29	7.22	Protein ZINC INDUCED FACILITATOR-LIKE 1
TraesCS4B02G066300	0	ZIFL	NC	12.88	7.69	Protein ZINC INDUCED FACILITATOR-LIKE 1
TraesCS4B02G131500	0	ZIFL	NC	-1.34	NC	Protein ZINC INDUCED FACILITATOR-LIKE 1
TraesCS4B02G328500	0	ZIFL	NC	9.54	10.47	Protein ZINC INDUCED FACILITATOR-LIKE 1
TraesCS4D02G065300	0	ZIFL	NC	8.43	7.69	Protein ZINC INDUCED FACILITATOR-LIKE 1
TraesCS4D02G125800	0	ZIFL	NC	-1.02	NC	Protein ZINC INDUCED FACILITATOR-LIKE 1
TraesCS4D02G125900	0	ZIFL	NC	10.02	9.79	Protein ZINC INDUCED FACILITATOR-LIKE 1
TraesCS4D02G325600	0	ZIFL	NC	15.04	8.99	Protein ZINC INDUCED FACILITATOR-LIKE 1
TraesCS5A02G500300	0	ZIFL	NC	14.01	7.96	Protein ZINC INDUCED FACILITATOR-LIKE 1
